# Ecological Differentiation Among Globally Distributed Lineages of the Rice Blast Fungus *Pyricularia oryzae*

**DOI:** 10.1101/2020.06.02.129296

**Authors:** Maud Thierry, Florian Charriat, Joëlle Milazzo, Henri Adreit, Sébastien Ravel, Sandrine Cros-Arteil, Sonia Borron, Violaine Sella, Thomas Kroj, Renaud Ioos, Elisabeth Fournier, Didier Tharreau, Pierre Gladieux

## Abstract

Many invasive fungal species coexist as multiple lineages on the same host, but the factors underlying the origin and maintenance of population structure remain largely unknown. Here, we analyzed genetic and phenotypic diversity in isolates of the rice blast fungus (*Pyricularia oryzae*) covering a broad geographical range. We showed that the four lineages of *P. oryzae* were found in areas with different prevailing environmental conditions and types of rice grown, indicating niche separation. Pathogenicity tests revealed that specialization to rice subspecies contributed to niche separation between lineages, and differences in repertoires of putative virulence effectors were consistent with differences in host range. Experimental crosses revealed that female sterility and early post-mating genetic incompatibilities acted as strong barriers to gene flow between these lineages. Our results demonstrate that the spread of a pathogen across heterogeneous habitats and divergent populations of a crop species can lead to niche separation and reproductive isolation between distinct invasive lineages.
