## Supplementary file 8 for "Ecological Differentiation Among Globally Distributed Lineages of the Rice Blast Fungus *Pyricularia oryzae*"

Supplementary file 8. Sporulation rates.
isolate	temperature	replicate	spores	lineage
CH0063	30	1	0	2
HN0001	30	1	0	2
SP0005	30	1	9	2
SP0006	30	1	33	2
CH0052	30	1	38	2
MC0016	30	1	55	2
PR0009	30	1	190	2
CH0110	30	1	5	3
CD0073	30	1	6	3
MD0929	30	1	33	3
PH0158	30	1	45	3
CL0026	30	1	52	3
CH0549	30	1	54	3
MD0116	30	1	59	3
PH0103	30	1	170	3
IN0076	30	1	95	4
IN0072	30	1	160	4
CH0718	30	1	245	4
TN0070	30	1	700	4
US0032	30	1	270	4
CH1083	30	1	6	1(Yule)
CH1120	30	1	6	1(Yule)
CH1065	30	1	10	1(Yule)
CH1121	30	1	12	1(Yule)
CH0999	30	1	32	1(Yule)
CH1076	30	1	41	1(Yule)
CH0997	30	1	59	1(Yule)
CH1079	30	1	330	1(Yule)
CH0052	30	2	67	2
HN0001	30	2	9	2
MC0016	30	2	26	2
PR0009	30	2	215	2
SP0005	30	2	10	2
CD0073	30	2	13	3
CH0110	30	2	3	3
CL0026	30	2	32	3
MD0116	30	2	70	3
MD0929	30	2	3	3
PH0103	30	2	175	3
PH0158	30	2	22	3
PH0158	30	2	0	3
CH0718	30	2	25	4
IN0072	30	2	50	4
IN0076	30	2	31	4
TN0070	30	2	505	4
US0032	30	2	295	4
CH0997	30	2	1	1(Yule)
CH0999	30	2	26	1(Yule)
CH1065	30	2	6	1(Yule)
CH1076	30	2	16	1(Yule)
CH1079	30	2	2	1(Yule)
CH1083	30	2	2	1(Yule)
CH1120	30	2	4	1(Yule)
CH1121	30	2	31	1(Yule)
CH0052	30	3	11	2
CH0063	30	3	0	2
CH0092	30	3	7	2
FR0013	30	3	1	2
HN0001	30	3	1	2
MC0016	30	3	7	2
PR0009	30	3	18	2
SP0005	30	3	7	2
SP0006	30	3	1	2
BR0019	30	3	1	3
CD0073	30	3	8	3
CH0110	30	3	2	3
CH0549	30	3	1	3
CL0026	30	3	161	3
MD0116	30	3	1	3
MD0929	30	3	1	3
PH0019	30	3	3	3
PH0103	30	3	23	3
PH0158	30	3	0	3
CH0718	30	3	1	4
IN0017	30	3	1	4
IN0072	30	3	22	4
IN0076	30	3	24	4
IN0082	30	3	1	4
IN0092	30	3	0	4
IN0094	30	3	6	4
NP0070	30	3	8	4
TN0070	30	3	125	4
US0032	30	3	125	4
CH0997	30	3	15	1(Yule)
CH0999	30	3	3	1(Yule)
CH1008	30	3	2	1(Yule)
CH1009	30	3	145	1(Yule)
CH1065	30	3	0	1(Yule)
CH1065	30	3	3	1(Yule)
CH1079	30	3	2	1(Yule)
CH1083	30	3	0	1(Yule)
CH1120	30	3	1	1(Yule)
CH1121	30	3	0	1(Yule)
CH1150	30	3	26	1(Yule)
CH0052	10	1	4	2
CH0063	10	1	0	2
CH0092	10	1	1	2
FR0013	10	1	1	2
HN0001	10	1	1	2
MC0016	10	1	1	2
PR0009	10	1	1	2
SP0005	10	1	2	2
SP0006	10	1	2	2
CD0073	10	1	1	3
CH0110	10	1	1	3
CL0026	10	1	0	3
MD0116	10	1	4	3
MD0929	10	1	3	3
PH0019	10	1	5	3
PH0103	10	1	0	3
PH0158	10	1	1	3
CH0718	10	1	0	4
IN0017	10	1	0	4
IN0072	10	1	0	4
IN0082	10	1	1	4
IN0094	10	1	1	4
NP0070	10	1	0	4
TN0070	10	1	1	4
US0032	10	1	1	4
CH0997	10	1	0	1(Yule)
CH0999	10	1	1	1(Yule)
CH1008	10	1	0	1(Yule)
CH1009	10	1	0	1(Yule)
CH1065	10	1	0	1(Yule)
CH1076	10	1	0	1(Yule)
CH1079	10	1	0	1(Yule)
CH1120	10	1	0	1(Yule)
CH1121	10	1	0	1(Yule)
CH1150	10	1	0	1(Yule)
CH0052	10	2	5	2
CH0063	10	2	0	2
CH0092	10	2	0	2
FR0013	10	2	1	2
HN0001	10	2	1	2
MC0016	10	2	1	2
PR0009	10	2	0	2
SP0005	10	2	1	2
SP0006	10	2	3	2
CD0073	10	2	0	3
CH0110	10	2	0	3
CH0549	10	2	0	3
CL0026	10	2	1	3
MD0116	10	2	2	3
MD0929	10	2	1	3
PH0019	10	2	5	3
PH0103	10	2	1	3
PH0158	10	2	0	3
CH0718	10	2	0	4
IN0017	10	2	0	4
IN0072	10	2	0	4
IN0076	10	2	0	4
IN0082	10	2	1	4
IN0092	10	2	0	4
IN0094	10	2	0	4
NP0070	10	2	0	4
TN0070	10	2	0	4
US0032	10	2	8	4
CH0997	10	2	1	1(Yule)
CH0999	10	2	1	1(Yule)
CH1008	10	2	0	1(Yule)
CH1009	10	2	0	1(Yule)
CH1065	10	2	0	1(Yule)
CH1076	10	2	0	1(Yule)
CH1079	10	2	0	1(Yule)
CH1083	10	2	0	1(Yule)
CH1120	10	2	2	1(Yule)
CH1121	10	2	0	1(Yule)
CH1150	10	2	0	1(Yule)
CH0052	10	3	0	2
CH0063	10	3	0	2
HN0001	10	3	4	2
MC0016	10	3	5	2
PR0009	10	3	10	2
SP0005	10	3	3	2
SP0006	10	3	1	2
CD0073	10	3	3	3
CH0110	10	3	0	3
CH0549	10	3	0	3
CL0026	10	3	3	3
MD0116	10	3	11	3
MD0929	10	3	5	3
PH0103	10	3	0	3
PH0158	10	3	2	3
CH0718	10	3	0	4
IN0072	10	3	0	4
IN0076	10	3	0	4
TN0070	10	3	2	4
US0032	10	3	22	4
CH0997	10	3	0	1(Yule)
CH0999	10	3	2	1(Yule)
CH1065	10	3	0	1(Yule)
CH1076	10	3	2	1(Yule)
CH1079	10	3	0	1(Yule)
CH1083	10	3	0	1(Yule)
CH1120	10	3	5	1(Yule)
CH1121	10	3	0	1(Yule)
CH0052	15	3	41	2
CH0063	15	3	0	2
FR0013	15	3	59	2
MC0016	15	3	5	2
SP0005	15	3	70	2
SP0006	15	3	0	2
BR0019	15	3	9	3
CD0073	15	3	260	3
CH0110	15	3	110	3
CH0549	15	3	7	3
CL0026	15	3	265	3
MD0116	15	3	100	3
MD0929	15	3	30	3
PH0019	15	3	2	3
PH0103	15	3	13	3
PH0158	15	3	2	3
CH0718	15	3	3	4
IN0017	15	3	80	4
IN0072	15	3	1	4
IN0076	15	3	27	4
IN0082	15	3	7	4
IN0092	15	3	0	4
IN0094	15	3	53	4
NP0070	15	3	3	4
TN0070	15	3	38	4
US0032	15	3	1	4
CH0997	15	3	3	1(Yule)
CH0999	15	3	20	1(Yule)
CH1008	15	3	0	1(Yule)
CH1009	15	3	0	1(Yule)
CH1065	15	3	145	1(Yule)
CH1076	15	3	1	1(Yule)
CH1079	15	3	1	1(Yule)
CH1083	15	3	200	1(Yule)
CH1120	15	3	1	1(Yule)
CH1121	15	3	3	1(Yule)
CH1150	15	3	14	1(Yule)
CH0052	15	2	40	2
CH0063	15	2	0	2
CH0092	15	2	8	2
FR0013	15	2	35	2
MC0016	15	2	2	2
PR0009	15	2	23	2
SP0005	15	2	130	2
BR0019	15	2	100	3
CD0073	15	2	56	3
CH0110	15	2	110	3
CH0549	15	2	8	3
CL0026	15	2	370	3
MD0116	15	2	22	3
MD0929	15	2	69	3
PH0019	15	2	175	3
PH0103	15	2	7	3
PH0158	15	2	185	3
CH0718	15	2	1	4
IN0017	15	2	125	4
IN0072	15	2	275	4
IN0076	15	2	135	4
IN0082	15	2	295	4
IN0092	15	2	7	4
IN0094	15	2	53	4
NP0070	15	2	2	4
TN0070	15	2	37	4
US0032	15	2	315	4
CH0997	15	2	2	1(Yule)
CH0999	15	2	2	1(Yule)
CH1008	15	2	1	1(Yule)
CH1009	15	2	1	1(Yule)
CH1065	15	2	0	1(Yule)
CH1076	15	2	1	1(Yule)
CH1079	15	2	0	1(Yule)
CH1083	15	2	0	1(Yule)
CH1120	15	2	1	1(Yule)
CH1121	15	2	0	1(Yule)
CH1150	15	2	1	1(Yule)
CH0052	15	1	31	2
CH0063	15	1	0	2
CH0092	15	1	4	2
FR0013	15	1	14	2
HN0001	15	1	23	2
MC0016	15	1	4	2
PR0009	15	1	23	2
SP0005	15	1	125	2
SP0006	15	1	220	2
BR0019	15	1	85	3
CD0073	15	1	65	3
CH0110	15	1	95	3
CH0549	15	1	11	3
CL0026	15	1	380	3
MD0116	15	1	21	3
MD0929	15	1	19	3
PH0019	15	1	210	3
PH0103	15	1	13	3
PH0158	15	1	170	3
CH0718	15	1	1	4
IN0017	15	1	90	4
IN0072	15	1	110	4
IN0076	15	1	90	4
IN0082	15	1	85	4
IN0092	15	1	57	4
IN0094	15	1	31	4
NP0070	15	1	50	4
TN0070	15	1	0	4
US0032	15	1	365	4
CH0997	15	1	5	1(Yule)
CH0999	15	1	1	1(Yule)
CH1008	15	1	11	1(Yule)
CH1009	15	1	1	1(Yule)
CH1065	15	1	13	1(Yule)
CH1076	15	1	190	1(Yule)
CH1079	15	1	3	1(Yule)
CH1083	15	1	2	1(Yule)
CH1120	15	1	2	1(Yule)
CH1121	15	1	2	1(Yule)
CH1150	15	1	130	1(Yule)
CH0063	25	1	0	2
CH0092	25	1	28	2
HN0001	25	1	42	2
MC0016	25	1	490	2
CL0026	25	1	450	3
PH0158	25	1	200	3
CH0718	25	1	34	4
IN0017	25	1	171	4
IN0072	25	1	980	4
IN0094	25	1	640	4
TN0070	25	1	310	4
US0032	25	1	815	4
CH1009	25	1	435	1(Yule)
CH1120	25	1	13	1(Yule)
CH0052	25	2	1340	2
CH0063	25	2	3	2
CH0092	25	2	54	2
FR0013	25	2	161	2
HN0001	25	2	425	2
MC0016	25	2	355	2
PR0009	25	2	325	2
SP0005	25	2	1485	2
SP0006	25	2	1740	2
US0098	25	2	144	2
CD0073	25	2	365	3
CH0110	25	2	230	3
CH0549	25	2	48	3
CL0026	25	2	530	3
MD0116	25	2	265	3
PH0019	25	2	265	3
PH0103	25	2	570	3
PH0158	25	2	825	3
CH0718	25	2	11	4
IN0017	25	2	1165	4
IN0072	25	2	1620	4
IN0076	25	2	103	4
IN0082	25	2	1715	4
IN0092	25	2	470	4
NP0070	25	2	215	4
US0032	25	2	320	4
CH0997	25	2	285	1(Yule)
CH0999	25	2	885	1(Yule)
CH1008	25	2	170	1(Yule)
CH1009	25	2	225	1(Yule)
CH1065	25	2	585	1(Yule)
CH1076	25	2	1895	1(Yule)
CH1079	25	2	965	1(Yule)
CH1083	25	2	345	1(Yule)
CH1120	25	2	96	1(Yule)
CH1121	25	2	665	1(Yule)
CH1150	25	2	305	1(Yule)
CH0063	20	1	8	2
FR0013	20	1	148	2
HN0001	20	1	11	2
PH0103	20	1	5	3
CH0718	20	1	36	4
IN0072	20	1	695	4
IN0082	20	1	485	4
US0032	20	1	168	4
CH0999	20	1	225	1(Yule)
CH1008	20	1	620	1(Yule)
CH1009	20	1	210	1(Yule)
CH1076	20	1	2030	1(Yule)
CH1083	20	1	495	1(Yule)
CH1120	20	1	4	1(Yule)
CH1150	20	1	730	1(Yule)
CH0052	20	2	615	2
FR0013	20	2	750	2
HN0001	20	2	72	2
MC0016	20	2	235	2
PR0009	20	2	36	2
SP0006	20	2	295	2
US0098	20	2	170	2
CH0549	20	2	15	3
CL0026	20	2	150	3
MD0116	20	2	105	3
PH0019	20	2	93	3
PH0103	20	2	12	3
CH0718	20	2	225	4
IN0017	20	2	245	4
IN0072	20	2	740	4
IN0076	20	2	350	4
IN0092	20	2	210	4
IN0094	20	2	370	4
NP0070	20	2	175	4
US0032	20	2	27	4
CH0997	20	2	520	1(Yule)
CH0999	20	2	109	1(Yule)
CH1008	20	2	455	1(Yule)
CH1065	20	2	430	1(Yule)
CH1076	20	2	1440	1(Yule)
CH1079	20	2	825	1(Yule)
CH1120	20	2	69	1(Yule)
CH1121	20	2	265	1(Yule)
CH0063	20	3	15	2
FR0013	20	3	935	2
HN0001	20	3	111	2
PR0009	20	3	370	2
US0098	20	3	1130	2
CH0110	20	3	925	3
CH0549	20	3	1	3
CL0026	20	3	500	3
MD0929	20	3	100	3
PH0019	20	3	1190	3
PH0158	20	3	229	3
IN0017	20	3	1780	4
IN0094	20	3	1115	4
NP0070	20	3	1300	4
TN0070	20	3	485	4
US0032	20	3	288	4
CH0997	20	3	765	1(Yule)
CH0999	20	3	1240	1(Yule)
CH1008	20	3	935	1(Yule)
CH1065	20	3	525	1(Yule)
CH1079	20	3	1410	1(Yule)
CH1083	20	3	1060	1(Yule)
CH1120	20	3	290	1(Yule)
CH0052	25	3	565	2
CH0063	25	3	4	2
CH0092	25	3	215	2
FR0013	25	3	66	2
HN0001	25	3	172	2
MC0016	25	3	560	2
PR0009	25	3	1135	2
SP0005	25	3	1640	2
US0098	25	3	485	2
CD0073	25	3	107	3
CH0110	25	3	44	3
CH0549	25	3	19	3
CL0026	25	3	420	3
MD0116	25	3	310	3
MD0929	25	3	133	3
PH0019	25	3	345	3
PH0103	25	3	805	3
PH0158	25	3	285	3
CH0718	25	3	790	4
IN0017	25	3	265	4
IN0072	25	3	1270	4
IN0082	25	3	645	4
IN0092	25	3	485	4
IN0094	25	3	1065	4
NP0070	25	3	2015	4
TN0070	25	3	610	4
US0032	25	3	500	4
CH0997	25	3	205	1(Yule)
CH0999	25	3	750	1(Yule)
CH1008	25	3	250	1(Yule)
CH1009	25	3	980	1(Yule)
CH1065	25	3	300	1(Yule)
CH1076	25	3	2160	1(Yule)
CH1083	25	3	770	1(Yule)
CH1120	25	3	52	1(Yule)
CH1121	25	3	310	1(Yule)
CH1150	25	3	315	1(Yule)
CH0052	30	4	290	2
CH0063	30	4	0	2
CH0092	30	4	28	2
FR0013	30	4	38	2
HN0001	30	4	0	2
MC0016	30	4	79	2
PR0009	30	4	127	2
SP0005	30	4	6	2
SP0006	30	4	155	2
US0098	30	4	13	2
BR0019	30	4	10	3
CD0073	30	4	11	3
CH0110	30	4	2	3
CH0549	30	4	6	3
CL0026	30	4	42	3
MD0116	30	4	90	3
MD0929	30	4	86	3
PH0019	30	4	9	3
PH0103	30	4	52	3
PH0158	30	4	20	3
CH0718	30	4	0	4
IN0017	30	4	69	4
IN0072	30	4	250	4
IN0076	30	4	34	4
IN0082	30	4	54	4
IN0092	30	4	67	4
IN0094	30	4	90	4
NP0070	30	4	125	4
TN0070	30	4	165	4
US0032	30	4	32	4
CH0997	30	4	10	1(Yule)
CH0999	30	4	101	1(Yule)
CH1008	30	4	6	1(Yule)
CH1009	30	4	7	1(Yule)
CH1065	30	4	8	1(Yule)
CH1076	30	4	24	1(Yule)
CH1079	30	4	2	1(Yule)
CH1083	30	4	3	1(Yule)
CH1120	30	4	13	1(Yule)
CH1121	30	4	67	1(Yule)
CH1150	30	4	40	1(Yule)
CH0052	20	4	790	2
CH0063	20	4	2	2
CH0092	20	4	39	2
HN0001	20	4	48	2
MC0016	20	4	260	2
PR0009	20	4	475	2
SP0005	20	4	300	2
US0098	20	4	325	2
BR0019	20	4	195	3
CH0110	20	4	76	3
CH0549	20	4	2	3
CL0026	20	4	530	3
MD0116	20	4	170	3
MD0929	20	4	110	3
PH0019	20	4	260	3
PH0103	20	4	43	3
PH0158	20	4	105	3
IN0017	20	4	260	4
IN0072	20	4	1100	4
IN0076	20	4	200	4
IN0094	20	4	350	4
TN0070	20	4	490	4
US0032	20	4	1080	4
CH0997	20	4	48	1(Yule)
CH0999	20	4	94	1(Yule)
CH1008	20	4	400	1(Yule)
CH1009	20	4	410	1(Yule)
CH1065	20	4	170	1(Yule)
CH1079	20	4	225	1(Yule)
CH1083	20	4	250	1(Yule)
CH1120	20	4	10	1(Yule)
CH1121	20	4	300	1(Yule)
CH1150	20	4	50	1(Yule)
