## Supplementary file 9 for "Ecological Differentiation Among Globally Distributed Lineages of the Rice Blast Fungus *Pyricularia oryzae*"

### Sheet: table
Supplementary file 9. Matrix of compatibility between four lineages of P. oryzae isolates and five subspecies of rice plants, as determined by pathogenicity tests in controlled conditions. Numbers in the matrix represent the maximum symptom score across three replicate experiments. Numbers at the right and bottom margins represent the number of compatible interactions observed (symptom score >2) …
Lineage/Rice subspecies		aus	aus	aus	aus	aus	aus	aus	aus	aus	aus	aus	aus	aus	aus	aromatic	basmati	basmati	basmati	basmati	basmati	basmati	indica	ind	ind	ind	ind	ind	ind	ind	temperate japonica	jap_temp	jap_temp	jap_temp	jap_temp	jap_temp	jap_temp	jap_temp	tropical japonica	jap_trp	jap_trp	jap_trp	jap_trp	jap_trp	jap_trp	jap_trp
	Isolate/Variety	BARAN_BORO	T_1	DULAR::IRGC32561-1	Black_Gora	KALAMKATI	DA_8	ARC_10177	DHOLI_BORO::IRGC27513-2	FR_13_A::IRGC6144-C1	TCHAMPA	JC_148::IRGC9069-2	JHONA_26	Jhona_349	TEPI_BORO	BASMATI_LAMO	N12	Dom_Zard	Firooz	ARC_10497	JC_1	KAUKKYISAW::IRGC33192-1	IR8	Chiem_Chanh	Pappaku	JC120	De_Abril	DA_11	Chau	Co39	Kaw_Luyoeng	Leung_Pratew	Aichi_Asahi	Som_Cau_70A	Maratelli	Nipponbare	Nep_Hoa_Vang	Sariceltik	moroberekan	Binulawan	Canella_De_Ferro	TREMBESE	DHOLI_BORO	GOTAK_GATIK	GOGO_LEMPUK	Azucena
Lineage 2	FR0013	2	2	2	1	1	1	5	2	2	2	2	1	3	6	1	2	2	1	2	2	6	1	2	1	2	2	1	2	2	2	2	2	2	6	6	6	6	1	1	2	1	2	1	2	3	9
2	HN0001	1	1	1	1	1	2	2	2	5	2	2	2	5	6	1	1	1	2	5	2	6	1	2	1	4	1	3	6	6	2	3	6	6	6	6	6	6	1	1	2	2	2	2	6	6	18
2	SP0006	2	2	1	1	1	2	5	2	6	2	1	2	6	6	1	2	2	2	4	3	6	1	2	1	4	5	2	6	6	2	2	6	6	6	6	6	6	2	1	1	1	2	2	6	2	18
2	SP0005	2	1	1	2	1	6	2	6	6	2	2	2	5	6	1	2	2	2	3	2	6	1	2	1	4	6	2	6	6	2	6	6	6	6	6	6	6	2	1	2	1	2	2	6	6	20
2	CH0063	2	1	1	2	1	3	2	3	3	6	6	6	2	6	1	1	1	1	1	6	1	1	2	2	1	3	1	6	6	2	2	6	6	6	5	6	6	2	5	2	6	2	6	6	5	22
2	CH0052	2	5	1	2	1	6	6	5	5	2	1	3	6	6	2	2	1	1	2	2	6	6	2	2	2	6	5	6	6	2	2	6	6	6	6	6	6	2	3	2	2	2	2	6	6	23
2	PR0009	2	1	1	1	1	5	5	6	6	6	3	6	6	6	1	1	2	1	3	2	6	1	4	2	5	2	2	6	6	2	3	6	6	6	5	6	6	1	5	4	2	3	1	6	2	26
2	CH0092	2	2	3	4	2	3	3	2	6	1	5	5	6	4	2	3	5	5	3	6	5	2	4	2	5	2	5	6	6	2	2	6	5	6	6	2	6	3	4	4	1	2	2	6	2	29
2	MC0016	1	3	4	2	1	6	5	4	5	2	6	6	2	5	1	1	2	2	2	2	6	1	3	6	6	6	3	6	6	4	4	6	6	6	6	6	6	2	1	2	4	3	3	6	5	30
2	US0098	1	2	5	3	1	3	3	2	6	2	6	6	2	5	1	2	6	3	3	6	6	1	3	3	5	6	2	6	6	4	2	6	6	6	5	6	6	6	2	2	6	2	6	6	2	30
Lineage 3	PH0158	1	1	1	1	1	1	2	4	5	2	2	6	2	3	1	1	2	1	5	1	5	5	2	5	2	4	4	6	6	1	6	6	6	6	5	6	6	4	2	6	1	2	4	3	6	24
3	CD0073	4	6	1	2	1	6	6	4	5	4	2	2	6	6	1	2	1	1	3	2	6	6	2	2	2	6	2	6	6	2	2	6	6	6	6	6	6	4	4	5	1	2	2	6	6	26
3	PH0019	6	6	4	6	6	3	6	6	1	2	2	2	6	6	1	5	1	2	3	6	6	6	1	2	3	6	1	6	6	3	1	6	6	6	4	5	6	2	6	2	2	6	2	5	5	30
3	MD0929	6	1	2	2	2	2	1	3	6	6	6	6	2	6	4	1	2	5	6	6	5	1	3	2	6	5	5	6	6	2	6	6	6	6	6	6	6	2	6	5	6	2	5	6	6	31
3	PH0103	6	5	1	2	1	5	5	2	6	6	5	6	6	6	1	2	1	2	6	2	6	1	2	6	6	6	5	6	6	6	6	6	6	6	5	6	6	4	5	6	2	2	5	6	6	32
3	MD0116	2	2	5	2	5	5	2	2	6	6	6	6	2	6	1	1	2	2	6	6	2	2	6	6	6	6	6	6	6	5	6	6	6	6	6	6	6	4	6	6	6	3	6	6	6	33
3	BR0019	4	6	1	2	5	6	6	6	6	6	5	6	6	6	1	2	2	2	5	2	6	6	1	6	6	6	6	6	6	6	5	6	6	6	5	6	6	5	1	6	6	5	3	6	6	36
3	CH0110	3	6	6	6	6	6	6	2	4	6	6	6	6	6	2	4	1	2	3	6	6	6	1	6	2	6	4	6	6	6	2	6	6	6	6	6	6	2	6	6	6	2	6	6	6	36
3	CH0549	3	6	5	6	6	6	6	6	3	6	6	6	6	6	1	2	3	2	3	6	6	6	1	6	5	6	3	6	6	6	2	6	6	6	6	6	6	2	6	6	6	6	6	6	6	39
3	CL0026	2	6	6	6	6	6	6	6	6	6	6	6	6	6	1	6	6	6	6	6	6	6	6	6	6	6	6	6	6	6	6	6	6	6	6	6	6	1	6	5	6	5	6	6	3	42
Lineage 4	IN0082	2	1	1	1	6	1	3	2	1	2	4	1	6	4	1	2	1	1	5	2	2	6	1	2	2	6	1	6	6	2	1	6	6	6	5	6	6	4	2	2	1	5	2	5	6	20
4	CH0718	6	2	1	1	2	3	6	2	2	4	2	6	6	6	1	2	1	2	5	1	6	6	2	2	5	6	6	6	6	2	2	1	6	6	6	6	6	2	2	2	2	3	1	6	6	23
4	IN0072	1	1	2	1	2	1	2	2	6	6	6	6	6	6	1	1	2	3	6	6	1	1	1	2	6	2	6	6	6	2	6	6	6	6	6	6	6	1	6	6	3	1	2	5	6	25
4	US0032	6	2	2	6	6	6	6	6	1	6	1	6	6	6	6	6	2	2	2	6	6	1	5	6	4	6	5	6	6	2	2	1	6	1	6	6	6	2	1	2	1	6	1	4	6	28
4	IN0094	6	1	2	2	1	2	2	3	6	6	6	6	6	6	6	2	2	5	6	6	4	1	1	2	6	3	6	6	6	3	5	6	6	6	5	6	6	4	2	2	5	1	6	6	6	31
4	IN0076	2	1	1	2	5	5	4	4	6	6	6	6	3	6	1	1	1	2	6	6	5	1	1	2	6	3	6	6	6	2	6	6	6	6	6	6	6	2	6	6	6	3	6	6	6	32
4	IN0017	6	3	1	6	6	5	6	6	2	6	6	6	6	6	1	6	2	3	6	6	6	2	1	5	1	6	1	5	5	5	2	6	5	6	5	6	6	2	4	4	5	5	5	4	5	35
4	IN0092	6	1	4	1	3	4	4	6	6	6	5	6	5	6	6	1	6	6	6	6	6	1	2	3	6	5	6	6	6	2	6	5	6	6	6	6	6	4	1	2	2	6	2	6	6	35
4	NP0070	1	3	6	6	6	6	6	6	4	6	6	6	6	6	1	6	3	6	6	6	6	1	1	6	4	6	3	6	6	6	2	6	6	6	6	6	6	2	2	3	6	3	6	6	6	38
4	TN0070	5	6	1	6	5	6	6	6	2	6	6	6	6	6	3	5	2	2	3	6	6	4	1	6	2	6	4	6	6	6	3	6	6	6	6	6	6	2	6	6	6	6	6	6	6	38
Baoshan	CH0532	1	2	1	1	1	1	1	2	6	3	6	6	4	6	1	1	5	6	6	6	2	1	2	2	6	2	6	6	6	2	2	6	6	6	6	5	6	2	2	2	5	2	2	6	2	22
Baoshan	CH0571	1	1	1	1	1	2	2	2	2	1	4	5	5	3	1	1	2	2	2	3	6	1	6	5	6	6	6	6	6	2	6	2	6	6	6	6	6	2	2	3	3	2	1	5	6	23
Baoshan	CH0562	2	4	2	6	6	2	5	6	2	6	6	6	6	6	1	4	4	6	2	6	6	1	2	2	2	2	6	2	3	6	6	2	2	6	6	6	6	2	2	6	2	6	6	6	6	28
Baoshan	CH0333	1	2	2	5	6	2	6	6	6	6	6	6	6	6	1	4	6	5	6	6	6	2	2	1	2	2	6	2	6	3	3	2	2	6	6	5	6	4	2	6	2	6	6	6	6	30
Baoshan	NP0058	2	5	1	2	6	2	5	4	6	6	6	6	6	5	2	2	1	2	2	6	6	1	3	6	6	6	5	6	6	5	5	5	6	6	6	6	6	2	6	5	4	2	5	6	5	33
Baoshan	CH0539	2	2	5	2	5	6	2	6	6	4	6	6	6	5	1	2	2	3	3	6	6	1	6	6	6	6	6	6	6	5	6	4	6	6	6	6	6	2	4	6	4	6	2	6	6	35
Baoshan	CH0533	2	3	3	5	5	3	3	5	6	6	6	6	6	6	1	3	4	5	3	6	6	1	3	1	6	6	5	6	6	4	2	6	5	6	5	5	6	2	5	2	5	1	6	5	2	36
Baoshan	CH0561	2	6	6	6	6	6	6	6	6	6	6	6	6	6	1	4	4	4	2	6	6	2	6	6	6	6	6	6	6	6	6	6	6	6	6	6	6	1	6	6	6	6	6	6	6	40
Baoshan	CH0565	3	6	6	6	6	6	5	6	6	6	6	6	6	6	2	6	6	6	5	6	6	4	6	6	6	6	6	6	6	6	6	6	6	6	6	6	6	3	6	6	6	6	6	6	6	44
International	IN0115	1	1	1	1	1	1	1	2	3	4	5	4	2	4	1	1	1	2	1	5	2	1	1	2	2	2	2	5	5	2	2	6	5	6	2	2	6	2	2	2	2	2	3	3	4	15
Int	US0090	5	2	3	2	1	1	2	2	6	2	6	2	1	6	1	2	3	2	3	6	2	2	3	1	6	2	6	6	6	2	3	6	6	6	6	6	6	2	2	2	6	2	6	6	6	24
Int	US0041	1	5	1	2	1	2	6	2	2	4	2	6	6	6	1	1	1	1	2	2	6	1	1	6	5	6	2	6	6	5	3	6	6	6	6	6	6	1	2	2	5	3	4	6	6	25
Int	IN0054	6	1	1	1	1	1	1	6	6	6	6	6	3	5	2	1	3	1	6	6	2	1	1	3	6	2	6	6	6	2	6	6	6	6	3	6	6	1	2	2	6	5	2	6	6	27
Int	CH1016	2	2	1	2	2	2	2	6	6	6	6	6	4	6	2	2	5	6	3	6	2	1	2	2	6	2	6	6	6	2	5	6	6	6	6	6	6	2	6	6	6	2	6	6	6	28
Int	CH0452	1	1	5	2	5	5	1	2	6	6	6	6	5	6	1	1	2	1	1	4	2	1	6	5	6	5	6	6	6	5	6	6	6	6	6	6	6	1	6	2	5	6	6	5	6	31
Int	IN0116	2	2	6	6	6	6	6	6	3	6	6	6	6	6	1	5	2	3	4	6	6	2	1	4	2	6	3	5	6	4	2	6	6	6	5	6	6	4	2	4	6	3	6	6	6	36
Int	TN0016	6	6	1	6	6	6	6	5	3	6	6	6	6	6	1	6	1	6	6	6	6	2	1	6	3	6	2	6	6	6	2	6	6	6	6	6	6	2	6	6	6	3	6	6	6	37
Int	CH1103	1	2	6	6	6	5	5	5	6	5	6	6	6	5	1	6	6	6	2	6	6	2	6	6	6	6	6	6	6	5	6	6	6	6	6	6	6	2	6	6	6	6	6	6	6	39
Int	CH0043	2	5	6	6	6	6	6	6	6	6	6	6	6	6	2	6	6	6	2	6	6	1	6	6	6	6	6	6	6	3	6	6	6	6	6	6	6	4	6	6	6	6	6	6	6	41
Laos	VT0027	1	2	1	1	2	1	6	2	2	2	2	2	6	1	2	2	2	1	1	2	6	1	1	2	2	2	1	1	2	2	2	1	2	1	1	6	6	1	1	1	1	2	1	1	1	5
Laos	VT0030	1	2	6	2	5	1	4	2	2	2	2	5	6	2	2	2	1	1	1	6	6	1	1	1	2	2	1	2	6	2	2	2	1	3	1	6	6	1	2	2	5	4	1	1	2	13
Laos	CH0072	2	2	2	6	6	4	5	5	2	6	6	6	6	6	1	4	5	3	2	6	6	1	2	1	2	2	6	2	5	2	5	2	2	6	5	5	6	2	2	6	2	5	6	2	6	26
Laos	LA0009	6	2	2	6	6	2	5	5	2	6	6	6	6	6	2	6	6	6	2	6	6	1	2	2	2	2	6	2	2	5	5	2	2	6	6	6	6	2	2	5	2	4	6	2	6	26
Laos	LA0019	6	2	2	6	6	2	5	3	2	6	6	6	6	6	2	6	5	6	1	6	6	1	1	2	2	2	5	2	2	6	6	2	2	6	6	6	6	1	1	6	2	5	6	2	6	26
Laos	LA0006	6	6	2	6	6	2	6	6	2	6	6	6	6	6	1	6	6	6	1	6	6	2	1	2	2	2	4	2	2	5	2	2	2	6	6	6	6	2	2	6	2	6	6	6	6	27
Laos	LA0012	6	5	2	6	6	2	6	6	2	6	6	6	6	6	4	6	6	6	2	6	6	1	2	2	2	2	6	2	2	6	6	2	2	6	6	6	6	2	2	6	2	5	6	2	6	28
Laos	CH0461	4	2	6	6	6	6	5	6	6	6	6	6	6	6	2	6	6	6	2	6	6	1	6	6	6	6	6	6	6	6	6	6	6	6	6	6	6	2	6	6	6	4	6	6	6	40
Laos	CH1164	6	6	6	6	6	6	5	6	6	6	6	6	6	6	2	6	6	6	2	6	6	1	6	6	6	6	5	6	6	3	3	6	6	6	6	6	6	4	2	2	6	4	6	6	6	40
Laos	LA0023	6	6	6	6	6	6	6	6	6	6	6	6	6	6	6	6	6	6	3	6	6	2	2	6	4	6	6	6	6	4	2	6	6	6	6	6	6	2	6	6	6	5	6	6	6	41
Laos	GY0011	5	5	6	6	6	6	5	4	6	6	6	5	6	5	2	6	6	6	4	6	6	2	6	4	6	6	5	6	6	3	3	6	5	6	5	6	6	6	6	6	6	3	6	6	6	43
Yule	CH1076	1	2	1	1	1	1	1	3	2	2	2	6	3	1	2	1	3	1	2	3	6	1	6	6	5	3	6	6	6	2	6	2	6	1	6	6	6	3	2	2	1	5	2	2	6	21
Yule	CH1065	2	2	1	2	1	2	2	4	1	2	6	6	2	2	2	1	1	2	2	2	6	1	6	6	6	6	6	6	6	2	6	4	6	1	6	6	6	2	2	6	5	6	1	3	6	22
Yule	CH1079	1	2	1	1	1	3	2	3	3	2	1	6	3	2	2	2	2	2	2	2	6	1	6	6	4	6	6	6	6	2	6	2	6	6	6	6	6	5	2	6	6	3	2	2	6	24
Yule	VT0003	1	6	6	6	6	6	6	4	6	2	2	6	6	6	1	6	5	5	4	6	6	1	3	2	6	6	5	6	6	2	5	6	6	6	6	6	6	4	4	2	2	2	2	6	6	34
Yule	CH1083	2	2	3	2	3	2	2	3	6	6	6	6	5	5	1	3	6	6	2	6	6	1	5	5	6	5	6	6	6	3	6	6	6	6	6	6	6	2	6	6	6	4	6	6	6	36
Yule	CH1120	3	2	3	3	6	3	6	4	6	6	6	6	6	6	1	2	2	2	3	6	6	3	6	6	6	6	6	6	6	6	6	6	6	6	6	6	6	2	6	6	6	3	6	6	6	39
Yule	CH1008	2	3	6	6	6	6	5	5	6	6	6	6	6	6	1	6	6	5	2	6	6	1	6	5	6	6	6	6	6	4	5	6	6	6	5	6	6	2	6	6	6	4	6	6	6	40
Yule	CH1121	2	2	6	6	6	6	6	6	6	6	6	6	6	6	2	6	5	5	2	6	6	3	6	6	6	6	6	6	6	4	5	6	6	6	6	6	6	2	6	6	6	5	6	6	6	40
Yule	CH1009	6	2	6	6	6	6	5	6	6	6	6	6	6	6	2	6	5	6	2	6	6	2	6	5	6	6	6	6	6	5	5	6	6	6	6	6	6	6	6	6	6	6	6	6	6	41
Yule	CH1150	3	6	6	6	6	6	6	6	6	6	6	6	6	6	1	6	5	4	2	6	6	5	6	6	6	6	6	6	6	4	6	6	6	6	6	6	6	5	6	6	6	6	6	6	6	43
		28	28	31	34	42	43	50	51	51	51	54	61	61	65	7	32	33	36	39	54	60	15	31	39	50	51	55	60	64	40	46	55	60	66	67	68	70	21	36	44	44	46	46	61	62
