## Supplementary file 11 for "Ecological Differentiation Among Globally Distributed Lineages of the Rice Blast Fungus *Pyricularia oryzae*"

### Sheet: supp table
Supplementary file 11. Sequenced isolates.
Isolate_ID	Genotyped_using_Infinium_BeadChip(Y:Yes;N:No)	lineage	cluster_in_lineage1	Reference	Accession_numbers	number_of_reads	paired-end_read_length	number_of_contigs	number_of_contigs_longer_than_500bp	L50	minimum_contig_size_(after_removal_of_contigs_shorter_than_500bp)	N80	N50	N20	E-size(doi: 10.1155/2014/736473)	maximum_contig_size	total_assembly_length	Mean_completeness_BUSCO(%)
13FM-16-1	N	1	Baoshan	Zhong et al. 2018	SRR6669189	9164336	2x150	1819	1816	82	500	31866	125027	300833	177445	714230	38595186	97.25
13FM-24-1	N	1	International	Zhong et al. 2018	SRR6669190	11139442	2x150	1740	1737	77	500	31809	129012	321710	175580	577362	38697951	97.22
13FM-3-2	N	2	NA	Zhong et al. 2018	SRR6669187	9695925	2x150	1853	1852	69	500	30097	147336	363567	201678	698596	39052425	97.33
13FM-5-1	N	1	International	Zhong et al. 2018	SRR6669188	8896658	2x150	1739	1736	79	500	31638	124377	314471	171216	559405	38095691	97.3
AG0004	Y	2	NA	Pordel et al. 2020	ERR4832458	25110106	2x150	50479	1611	62	500	31993	161200	369673	218872	919092	38880000	97.3
AV1-1-1	N	3	NA	Zhong et al. 2018	SRR6669194	13483598	2x125	1602	1599	79	500	33661	134342	286542	172409	683069	38238015	97.51
BJ-90-611	N	2	NA	Zhong et al. 2018	SRR6669192	7104744	2x100	1611	1610	85	500	33471	124085	274413	160023	617674	37580359	97.17
BJ08-8	N	2	NA	Zhong et al. 2018	SRR6669191	10673612	2x150	1963	1960	88	500	31985	123868	260046	152601	582139	38172677	97.22
BN0123	Y	4	NA	this study	ERR5060390	15839248	2x150	35294	1536	67	500	31984	150518	366787	203713	702272	38510000	97.4
BN0202	Y	2	NA	this study	ERR5060391	17212322	2x150	38792	1510	54	500	32336	195058	420039	241624	913975	38550000	97.4
BN0252	N	3	NA	this study	ERR5060392	21683624	2x150	41872	1492	57	502	34340	176059	417671	234830	801732	38220000	97.4
CD0065	Y	1	International	this study	ERR5060393	19885198	2x150	29660	1505	51	504	34404	219429	467048	247502	758737	38680000	97.2
CD0142	Y	1	International	this study	ERR5060394	27153860	2x150	40492	1523	54	505	36718	179505	446251	244360	887897	38900000	97.6
CH0043	Y	1	International	this study	ERR5060395	28704622	2x150	11995	1083	48	509	44141	231923	549463	267442	792620	38480000	97.7
CH0072	Y	1	Laos	this study	ERR5060396	21215480	2x150	12553	1063	53	521	43842	201753	418253	234865	662023	38090000	97.5
CH0452	Y	1	International	this study	ERR5060397	16127702	2x150	55056	1285	60	507	39976	172331	383076	224673	833020	37890000	97.5
CH0461	Y	1	Laos	this study	ERR5060398	27096796	2x150	17264	1062	48	510	45554	220363	505404	278483	951218	37830000	97.6
CH1103	Y	1	International	this study	ERR5060399	15108822	2x150	16752	1202	58	501	41689	177974	395066	220299	646604	38210000	97.5
CH1164	Y	1	Laos	this study	ERR5060400	12658454	2x150	39970	1010	56	510	44948	174977	416672	232852	822538	37000000	97
CM0028	Y	3	NA	Pordel et al. 2020	ERR4832459	157529624	2x150	67300	1483	59	500	35484	165631	417729	220093	697768	38260000	97.4
DB11-621	N	2	NA	Zhong et al. 2018	SRR6669195	9922256	2x150	1939	1937	146	500	25232	73659	152876	94023	499137	37378782	97.22
FJ0204804	N	3	NA	Zhong et al. 2018	SRR6669196	8920283	2x100	1627	1623	78	500	33364	122620	293854	183974	790314	37669648	97.43
FJ11SH-527-1	N	3	NA	Zhong et al. 2018	SRR6669217	8221780	2x100	1670	1669	85	500	31548	112110	273830	165427	618873	37876534	97.22
FJ12JN-084-3	N	3	NA	Zhong et al. 2018	SRR6669215	11266751	2x100	1413	1412	86	500	32930	111513	271173	161108	672167	36937146	97.3
FJ13SH05-2	N	3	NA	Zhong et al. 2018	SRR6669216	6405679	2x100	1512	1511	85	500	33818	105100	270972	162950	623721	37000382	97.25
FJ2000-62A	N	3	NA	Zhong et al. 2018	SRR6669221	8684200	2x100	1649	1649	76	500	30435	126643	304309	184261	701482	37858780	97.41
FJ2000-69A	N	3	NA	Zhong et al. 2018	SRR6669222	7601098	2x100	1532	1532	76	500	34406	130824	294955	171215	623507	37464186	97.38
FJ2001-112B	N	3	NA	Zhong et al. 2018	SRR6669219	9404251	2x100	1567	1566	69	500	31394	140139	374826	197917	688811	38328501	97.43
FJ2003-001A1	N	3	NA	Zhong et al. 2018	SRR6669220	8168590	2x100	1524	1523	81	500	31959	120717	277130	170340	764137	37554969	97.51
FJ2005113B	N	3	NA	Zhong et al. 2018	SRR6669223	8686468	2x100	1665	1664	73	500	29930	126590	321948	186640	687217	38190787	97.35
FJ2006-60A3	N	3	NA	Zhong et al. 2018	SRR6669224	8659013	2x100	1539	1539	83	500	33902	121000	277250	162755	587085	37152230	97.41
FJ72ZC7-77	N	3	NA	Zhong et al. 2018	SRR6669181	7470591	2x100	1444	1443	74	500	34441	134320	339133	185578	698740	37350563	97.38
FJ78-JJ	N	2	NA	Zhong et al. 2018	SRR6669180	7860578	2x125	1940	1940	181	500	22673	63359	116189	78251	491855	37692206	96.67
FJ81-JY	N	2	NA	Zhong et al. 2018	SRR6669186	8590959	2x125	2006	2006	149	500	21718	70011	156053	90967	353969	38171349	97.04
FJ81-MH	N	2	NA	Zhong et al. 2018	SRR6669185	8471016	2x125	2103	2103	161	500	21065	66358	142089	91413	462611	38377079	93.7
FJ81-SW	N	2	NA	Zhong et al. 2018	SRR6669184	8731932	2x125	1891	1890	150	500	22952	69978	145292	94174	358269	37709748	96.88
FJ81-ZP	N	2	NA	Zhong et al. 2018	SRR6669183	7851564	2x125	1694	1694	155	500	24278	68738	140204	91927	506107	37732505	96.75
FJ81221ZB11-14	N	2	NA	Zhong et al. 2018	SRR6669179	7465175	2x150	1555	1555	79	500	36946	128958	318174	174171	604269	38026861	97.35
FJ86-CT	N	2	NA	Zhong et al. 2018	SRR6669177	8568850	2x125	1829	1829	138	500	23785	74641	172292	98613	376998	37618536	97.01
FJ86061ZE3-39	N	2	NA	Zhong et al. 2018	SRR6669178	7297376	2x150	1669	1668	77	500	32041	128311	294792	180481	690021	38322421	97.25
FJ95054B	N	2	NA	Zhong et al. 2018	SRR6669201	7523157	2x100	1532	1532	82	500	36035	135111	275905	164879	696528	37949587	97.09
FJ95085AZB13-116	N	3	NA	Zhong et al. 2018	SRR6669202	8539157	2x100	1541	1541	76	500	35041	133167	306320	179489	698619	37438967	97.46
FJ98099	N	3	NA	Zhong et al. 2018	SRR6669203	7895729	2x100	1599	1598	71	500	32756	145440	309399	183307	623436	37730409	97.46
FJ99138	N	3	NA	Zhong et al. 2018	SRR6669204	8649448	2x100	1549	1549	87	500	31374	112479	280543	157777	605514	37086942	97.33
FJSH0703	N	3	NA	Zhong et al. 2018	SRR6669197	8206165	2x100	1730	1728	87	500	31555	110252	277246	162731	682783	37807060	97.43
GD06-53	N	3	NA	Zhong et al. 2018	SRR6669199	9709152	2x150	2211	2210	224	500	17471	48572	92361	61675	286355	36864467	97.22
GD08-2025	N	3	NA	Zhong et al. 2018	SRR6669200	9900293	2x150	1843	1842	133	500	26647	79114	159005	100729	410759	37364062	97.14
GY0040	N	3	NA	Pordel et al. 2020	ERR4832463	82449048	2x150	46185	1697	66	502	29557	151879	376204	203183	647434	39050000	97.4
HB-14	N	4	NA	Zhong et al. 2018	SRR6669205	9668710	2x150	1869	1867	126	500	26509	82914	176233	108784	379543	37551819	97.2
HB-LTH18	N	1	International	Zhong et al. 2018	SRR6669206	7791919	2x100	1474	1473	76	500	36219	124789	311846	186434	601603	37461078	97.25
HN-0812-3	N	2	NA	Zhong et al. 2018	SRR6669164	7514102	2x100	1475	1473	66	500	38047	140385	355738	191905	577586	37478056	97.38
HN-158	N	3	NA	Zhong et al. 2018	SRR6669166	10644192	2x150	1853	1851	111	500	29506	96500	208370	120982	568602	37429946	97.51
HN10-1604	N	3	NA	Zhong et al. 2018	SRR6669163	13816747	2x150	1636	1636	90	500	31122	112562	255721	153944	628878	37131341	97.3
IA1	N	2	NA	Gladieux et al. 2018a	reads shared by Pr Mark Farman, U. Kentucky	6224970	Not applicable	2257	2257	358	500	12545	30490	60886	39280	188050	37559418	95.7
IB33	N	4	NA	Gladieux et al. 2018a	reads shared by Pr Mark Farman, U. Kentucky	2974740	Not applicable	1589	1589	202	500	18823	53069	109623	70935	280346	38573393	96.2
IB49	N	1	International	Gladieux et al. 2018a	reads shared by Pr Mark Farman, U. Kentucky	10507090	Not applicable	2076	2076	309	500	14303	37864	71670	46394	313329	38214410	96.2
IC17	N	1	International	Gladieux et al. 2018a	reads shared by Pr Mark Farman, U. Kentucky	6701352	Not applicable	2438	2438	392	500	11401	28200	53859	35807	193775	37809379	95.3
IE1K	N	1	International	Gladieux et al. 2018a	reads shared by Pr Mark Farman, U. Kentucky	15512414	Not applicable	1722	1225	79	500	27201	127734	297522	175827	621508	39603376	97.4
IN0017	Y	4	NA	this study	ERR5060401	13264192	2x150	35742	1553	78	501	30993	132275	311180	171726	611572	38600000	97.3
IN0054	Y	1	International	this study	ERR5060402	24675152	2x150	17141	1343	51	501	40423	210436	480431	269590	1126972	38840000	97.5
IN0059	Y	4	NA	this study	ERR5060403	11100222	2x150	54132	1404	75	501	30912	136617	307454	174401	611806	38030000	97.5
IN0114	Y	1	International	this study	ERR5060404	23620324	2x150	71081	1371	58	502	39320	190661	394232	217909	626464	37840000	97.4
IN0115	Y	1	International	this study	ERR5060405	26347752	2x150	20417	1517	58	502	34384	205065	394591	230163	914244	39010000	97.4
IN0116	Y	1	International	this study	ERR5060406	26640852	2x150	12309	1551	54	500	33404	200378	417113	244659	984805	39530000	97.4
IT0010	Y	2	NA	Pordel et al. 2020	ERR4832471	33557742	2x150	102442	1475	55	502	35202	174280	419991	228956	698696	38120000	97.3
JS08-611	N	2	NA	Zhong et al. 2018	SRR6669165	9113474	2x150	1729	1728	111	500	28562	91021	202966	121406	454683	37742440	97.3
JS09-138	N	2	NA	Zhong et al. 2018	SRR6669160	10675821	2x150	1738	1736	87	500	31545	123851	277005	152304	505297	37866680	97.33
JX-09Z116-1	N	2	NA	Zhong et al. 2018	SRR6669162	10303970	2x100	1425	1425	84	500	36897	114567	282588	156606	505876	37168470	97.22
JX10-102	N	2	NA	Zhong et al. 2018	SRR6669161	9430078	2x150	1738	1731	130	500	27132	79422	178938	102351	328471	36889346	97.01
JX11-141	N	2	NA	Zhong et al. 2018	SRR6669158	10913352	2x150	1778	1777	105	500	29998	96286	202004	131296	619625	37260988	97.41
KA1-3-1	N	3	NA	Zhong et al. 2018	SRR6669157	14680465	2x125	1715	1714	78	500	32444	134319	300148	174170	698873	38377041	97.33
KA2-1-1	N	1	International	Zhong et al. 2018	SRR6669175	12645112	2x125	1708	1704	83	500	31231	121677	301148	171483	627829	38647154	97.12
ML0060	Y	3	NA	Pordel et al. 2020	ERR4832473	27357842	2x150	51276	1529	64	501	33500	163771	361552	207713	697558	38240000	97.5
ML0062	Y	1	International	this study	ERR5060407	17952954	2x150	24816	1611	54	508	31102	178813	431649	247775	1098985	39030000	97.5
ML33	N	3	NA	Gladieux et al. 2018a	reads shared by Pr Mark Farman, U. Kentucky	4346480	Not applicable	3439	2134	120	500	21424	83862	205617	121123	627475	39494099	97.3
NG0012	Y	3	NA	this study	ERR5060408	14213496	2x150	64226	1469	63	501	35346	148468	366841	208073	698457	37890000	97.5
NG0054	Y	3	NA	this study	ERR5060409	18684572	2x150	64545	1430	60	500	35818	174042	396737	217234	760223	37830000	97.4
Nich-2-3-2	N	1	Laos	Zhong et al. 2018	SRR6669173	8327728	2x125	2176	2175	168	500	21424	61793	135035	82520	340439	37913008	96.93
Nich-2-7-4	N	1	International	Zhong et al. 2018	SRR6669176	7685685	2x125	2297	2296	195	500	19761	54969	115192	68978	241752	37818972	96.88
SC-10-120-65-2	N	3	NA	Zhong et al. 2018	SRR6669172	6358420	2x150	1710	1709	78	500	30941	129690	338007	180048	683234	38316455	97.33
SC-10-25-44-1	N	3	NA	Zhong et al. 2018	SRR6669169	6728889	2x150	1777	1777	82	500	30309	112550	314643	177980	683253	38660417	96.91
TG0004	Y	1	International	this study	ERR5060410	15672366	2x150	57339	1424	60	504	38556	180146	376857	219655	922836	37770000	97.6
TG0032	Y	1	International	this study	ERR5060411	23078378	2x150	42427	1485	56	501	35226	195285	419093	238827	923002	38260000	97.6
TN0001	Y	1	International	this study	ERR5060412	18062844	2x150	32863	1485	57	500	35277	195502	393915	221946	614505	38700000	97.5
TN0002	Y	1	International	this study	ERR5060413	22068548	2x150	38739	1482	57	500	35512	203944	393906	221722	681393	38710000	97.5
TN0050	N	4	NA	Pordel et al. 2020	ERR4832474	23272142	2x150	39405	1470	61	507	33784	172735	387234	213588	647395	38120000	97.3
TN0057	Y	4	NA	this study	ERR5060414	23464818	2x150	35884	1390	57	503	35051	180344	392548	223741	647382	38280000	97.4
TN0090	Y	1	International	this study	ERR5060415	23223462	2x150	41886	1485	58	500	37266	188459	394464	221983	681467	38720000	97.4
TR0025	Y	2	NA	Pordel et al. 2020	ERR4832475	29308872	2x150	46059	1488	55	502	38117	169633	431867	246349	913980	38280000	97.3
TW-1-1-1-B-1	N	2	NA	Zhong et al. 2018	SRR6669170	6802398	2x150	1731	1730	78	500	31427	129162	294091	173762	688096	37990656	97.3
TW-12CY-TB1-2	N	2	NA	Zhong et al. 2018	SRR6669167	7404964	2x150	1704	1702	84	500	32039	129056	260280	165199	794345	37865563	97.07
TW-12HL-DF1-2	N	2	NA	Zhong et al. 2018	SRR6669168	7210707	2x150	1636	1636	77	500	32314	133688	316855	177264	690262	38064640	97.33
TW-12HL-YL2-1	N	2	NA	Zhong et al. 2018	SRR6669144	6484309	2x150	1731	1729	75	500	31826	131810	304528	179504	687915	37830914	97.35
TW-12TD-RH1-1	N	2	NA	Zhong et al. 2018	SRR6669143	7654606	2x150	1627	1625	74	500	33725	133096	296239	179885	688247	37969562	97.25
TW-12TN-HB2-2	N	2	NA	Zhong et al. 2018	SRR6669142	7752572	2x150	1674	1672	77	500	31178	133855	291941	181001	699500	38713708	97.38
TW-12YL-DL3-2	N	2	NA	Zhong et al. 2018	SRR6669141	5372680	2x150	1708	1705	106	500	30268	104319	203206	129081	446764	37644018	97.14
TW-12YL-DP1-1	N	2	NA	Zhong et al. 2018	SRR6669140	5682046	2x150	1887	1885	98	500	29379	110219	232566	138824	574196	38501147	97.12
TW-12YL-TT4-1	N	2	NA	Zhong et al. 2018	SRR6669139	8653096	2x100	1605	1604	86	500	34033	114218	277722	158666	551287	37524499	97.3
TW-2-7-2-A-1	N	2	NA	Zhong et al. 2018	SRR6669138	7302788	2x150	1709	1708	70	500	31296	145804	326432	188132	688215	38825112	97.2
TW-6-2-2-B-1	N	2	NA	Zhong et al. 2018	SRR6669137	7532411	2x150	1721	1720	70	500	32261	146961	372195	188755	635597	38884229	97.43
TW-6-43-1	N	2	NA	Zhong et al. 2018	SRR6669146	8549089	2x150	1836	1836	82	500	31689	129539	301373	173292	617279	39124940	97.04
TW-CYBP1-3	N	2	NA	Zhong et al. 2018	SRR6669145	8509828	2x150	1634	1634	72	500	31669	138839	307643	195803	983171	38338139	97.3
TW-PT1-1	N	2	NA	Zhong et al. 2018	SRR6669147	6413427	2x150	1677	1676	85	500	32241	124056	247503	158698	690132	37803848	97.28
TW-PT3-1	N	2	NA	Zhong et al. 2018	SRR6669148	7650210	2x150	1741	1739	83	500	31876	121513	280557	159653	573917	37782404	97.28
TW-PT6-1	N	2	NA	Zhong et al. 2018	SRR6669149	6363164	2x150	1760	1758	87	500	29719	117057	271828	162280	714258	38694930	97.2
TW-TN4-2	N	2	NA	Zhong et al. 2018	SRR6669150	8092299	2x150	1684	1682	70	500	30651	142598	323667	188446	688211	38780269	97.12
US0041	Y	1	International	this study	ERR5060416	15974940	2x150	36187	1662	60	504	31046	151157	413208	229249	933103	39050000	97.3
VT0027	Y	1	Laos	this study	ERR5060417	14568448	2x150	22897	1439	57	506	36720	177945	408347	239051	913783	38610000	97.4
VT0030	Y	1	Laos	this study	ERR5060418	18440222	2x150	22692	1542	50	504	38458	191512	478934	257200	913577	39050000	97.5
WD-3-1_1	N	3	NA	Zhong et al. 2018	SRR6669151	15599557	2x125	1607	1603	73	500	34122	146011	309423	182870	658214	38303817	97.43
YN07205e	N	3	NA	Zhong et al. 2018	SRR6669152	11725318	2x150	1514	1513	62	500	36071	163063	396539	218070	770152	38421001	97.41
YN072310	N	2	NA	Zhong et al. 2018	SRR6669153	11279995	2x150	1777	1777	59	500	30608	171233	407291	224447	698767	39380234	97.41
YN072311	N	2	NA	Zhong et al. 2018	SRR6669154	12605274	2x150	1769	1765	65	500	32102	153382	347170	205864	690250	38659635	97.41
YN072313	N	1	Baoshan	Zhong et al. 2018	SRR6669155	10238323	2x150	1471	1470	63	500	38014	173552	356014	212190	685185	38516192	97.33
YN08181e	N	1	Baoshan	Zhong et al. 2018	SRR6669156	9785523	2x150	1464	1463	62	500	37961	169319	355830	213521	698798	38885746	97.51
YN08182c	N	1	Baoshan	Zhong et al. 2018	SRR6669208	9826461	2x150	1736	1735	73	500	34201	142403	303985	194673	713418	38909594	97.33
YN126311	N	2	NA	Zhong et al. 2018	SRR6669207	11346767	2x150	1811	1810	62	500	31557	163217	396661	218128	698792	39196126	97.3
YN126441	N	2	NA	Zhong et al. 2018	SRR6669210	9448255	2x150	1902	1898	110	500	27878	92182	217549	125899	460233	38296956	97.2
YN8773-19	N	1	Baoshan	Zhong et al. 2018	SRR6669209	8331337	2x150	1383	1382	97	500	34817	105572	231605	137005	448827	36741960	97.14
YN8773R-27	N	1	Baoshan	Zhong et al. 2018	SRR6669212	7100169	2x150	1408	1407	108	500	31287	94733	215812	124923	512144	36977529	97.25
ZJ00-10	N	2	NA	Zhong et al. 2018	SRR6669211	9231195	2x150	1777	1776	145	500	26782	72817	152280	98810	613992	37114981	97.2
ZJ08-41	N	2	NA	Zhong et al. 2018	SRR6669214	10394628	2x150	1779	1778	151	500	25634	69895	148306	92153	340238	37053528	97.28
ZJ2011-7-1	N	2	NA	Zhong et al. 2018	SRR6669213	6202288	2x150	1591	1591	81	500	35906	128741	291554	167906	628641	38114796	97.33
BF0072	Y	1	International	this study	ERR6688915	20129586	2x150	81226	1229	61	500	47775	167802	361011	219470	850851	38110000	97.41
BN0019	Y	1	International	this study	ERR6688914	23734086	2x150	27839	1486	55	500	45381	172977	474245	247570	743156	39780000	97.54
