## Supplementary material for "Ecological Differentiation Among Globally Distributed Lineages of the Rice Blast Fungus *Pyricularia oryzae*": Figure 1 - source data 2

isolate	clonal_group	ancestry_proportion(lineage2)	ancestry_proportion(lineage4)	ancestry_proportion(lineage1)	ancestry_proportion(lineage3)	lineage_of_assignment
AG0003	154	0.00822892	0.00640202	0.0203083	0.965061	L3
AG0004	116	0.985226	0.00574141	0.00893219	9.9991e-05	L2
AG0005	72	9.998e-05	9.998e-05	9.998e-05	0.9997	L3
AG0026	124	0.989212	9.9982e-05	9.9982e-05	0.010588	L2
AG0031	246	9.998e-05	9.998e-05	9.998e-05	0.9997	L3
BD0027	254	0.126882	0.139897	0.63632	0.096901	L1
BF0030	1	9.998e-05	9.998e-05	9.998e-05	0.9997	L3
BF0034	234	9.998e-05	9.998e-05	9.998e-05	0.9997	L3
BF0041	119	9.99872e-05	0.00136452	9.99872e-05	0.998436	L3
BF0053	88	9.9982e-05	0.00150076	9.9982e-05	0.998299	L3
BF0060	81	9.9982e-05	9.9982e-05	0.009116	0.990684	L3
BF0061	184	9.998e-05	9.998e-05	9.998e-05	0.9997	L3
BF0072	18	0.188211	0.153017	0.513708	0.145064	L1
BL0003	85	0.00634158	9.9982e-05	9.9982e-05	0.993458	L3
BN0013	215	0.000259321	9.9982e-05	9.9982e-05	0.999541	L3
BN0036	77	9.9982e-05	0.00595744	9.9982e-05	0.993843	L3
BN0047	210	0.977633	0.00135916	0.0188085	0.00219945	L2
BN0050	3	0.976667	0.00615847	0.00667442	0.0105002	L2
BN0070	239	0.976108	9.9991e-05	0.0159362	0.00785618	L2
BN0119	132	0.00618864	0.989816	9.9991e-05	0.00389523	L4
BN0170	23	9.998e-05	9.998e-05	9.998e-05	0.9997	L3
BN0202	140	0.972119	0.0222088	0.000223524	0.00544874	L2
BR0003	192	0.963916	0.00991833	0.0171551	0.00901102	L2
BR0013	150	0.980318	0.000145541	0.0115091	0.0080276	L2
BR0049	100	0.987288	0.00540419	0.00720825	9.9991e-05	L2
BR0059	117	0.987258	9.9991e-05	0.00696475	0.00567774	L2
BR0060	2	0.0648916	0.106749	0.757232	0.0711279	L1
BR0099	237	0.980068	9.9991e-05	0.00894417	0.0108874	L2
BR0105	112	0.982341	0.00568655	0.00922636	0.00274616	L2
BR0112	51	0.987716	0.00609561	0.00608792	9.9991e-05	L2
BR0114	213	0.987634	0.0078759	0.00269365	0.00179677	L2
BR0120	56	0.993625	0.000762561	0.00551232	9.9991e-05	L2
CD0073	178	9.998e-05	9.998e-05	9.998e-05	0.9997	L3
CD0096	120	0.0689176	0.111821	0.759079	0.0601818	L1
CD0101	203	0.00193833	9.9982e-05	9.9982e-05	0.997862	L3
CD0113	111	0.973652	0.00435136	0.00848207	0.0135141	L2
CD0203	162	9.998e-05	9.998e-05	9.998e-05	0.9997	L3
CD0254	113	9.998e-05	9.998e-05	9.998e-05	0.9997	L3
CH0043	160	0.0631699	0.0589457	0.861731	0.0161536	L1
CH0051	189	0.893952	0.0201732	0.064773	0.0211015	L2
CH0052	104	0.947206	0.0104436	0.0314022	0.0109485	L2
CH0063	31	0.909504	0.0134218	0.0687117	0.00836286	L2
CH0072	46	9.9991e-05	0.106362	0.836557	0.0569809	L1
CH0092	99	0.9997	9.998e-05	9.998e-05	9.998e-05	L2
CH0110	96	9.998e-05	9.998e-05	9.998e-05	0.9997	L3
CH0328	182	0.000657955	0.00365991	9.9991e-05	0.995582	L3
CH0333	201	0.119998	0.200184	0.427084	0.252734	L1
CH0452	89	0.153832	0.287753	0.364899	0.193516	L1
CH0454	76	0.0845277	0.0888393	0.765516	0.0611168	L1
CH0460	173	0.0554192	0.0813048	0.823595	0.039681	L1
CH0473	255	0.285343	0.0840515	0.547873	0.0827326	L1
CH0475	127	0.0519395	0.128795	0.781973	0.0372926	L1
CH0531	139	0.141024	0.199101	0.470136	0.189739	L1
CH0532	82	0.142485	0.219083	0.389662	0.248769	L1
CH0533	228	0.143575	0.237806	0.342658	0.27596	L1
CH0539	10	0.138898	0.193799	0.430414	0.236889	L1
CH0549	233	9.9982e-05	0.00892847	9.9982e-05	0.990872	L3
CH0550	62	0.0050836	0.000997375	0.00191208	0.992007	L3
CH0551	7	0.998953	9.9982e-05	9.9982e-05	0.000847186	L2
CH0553	8	0.922114	0.0275311	0.0339576	0.0163975	L2
CH0561	61	0.111659	0.187097	0.477766	0.223478	L1
CH0562	197	0.124422	0.208691	0.452711	0.214176	L1
CH0564	37	0.105928	0.190705	0.486542	0.216826	L1
CH0565	136	0.121574	0.225784	0.440792	0.21185	L1
CH0571	141	0.14866	0.206031	0.423965	0.221345	L1
CH0675	48	0.00555455	0.00996586	0.0215774	0.962902	L3
CH0678	202	9.998e-05	0.9997	9.998e-05	9.998e-05	L4
CH0860	41	0.9997	9.998e-05	9.998e-05	9.998e-05	L2
CH0997	53	0.021841	0.013157	0.838925	0.126077	L1
CH0998	68	0.0329167	0.0341292	0.850511	0.0824436	L1
CH1000	174	0.0534861	0.0710224	0.80195	0.0735415	L1
CH1001	212	9.9991e-05	0.0426802	0.931835	0.0253843	L1
CH1002	163	9.998e-05	9.998e-05	0.9997	9.998e-05	L1
CH1003	207	0.0682301	0.0590209	0.802994	0.0697554	L1
CH1004	198	0.00216888	0.0325256	0.886056	0.07925	L1
CH1005	253	9.998e-05	9.998e-05	0.9997	9.998e-05	L1
CH1008	217	0.0496229	0.0184493	0.919902	0.0120261	L1
CH1009	92	9.9982e-05	9.9982e-05	0.949411	0.0503886	L1
CH1011	110	0.344439	0.142244	0.422669	0.0906481	L1
CH1012	107	9.9982e-05	9.9982e-05	0.995579	0.00422106	L1
CH1014	208	0.0906731	0.0800263	0.815859	0.0134417	L1
CH1017	122	9.9982e-05	9.9982e-05	0.990704	0.00909606	L1
CH1018	148	0.0223608	0.0551625	0.913326	0.009151	L1
CH1019	24	9.998e-05	9.998e-05	0.9997	9.998e-05	L1
CH1020	193	0.0964759	0.0531983	0.776282	0.0740436	L1
CH1064	195	0.0525211	9.9982e-05	0.947279	9.9982e-05	L1
CH1066	118	9.998e-05	9.998e-05	0.9997	9.998e-05	L1
CH1069	97	9.998e-05	9.998e-05	0.9997	9.998e-05	L1
CH1070	86	9.998e-05	9.998e-05	0.9997	9.998e-05	L1
CH1071	138	9.9982e-05	9.9982e-05	0.999194	0.00060635	L1
CH1073	180	9.998e-05	9.998e-05	0.9997	9.998e-05	L1
CH1075	175	0.00603507	0.00207169	0.915513	0.0763804	L1
CH1076	221	9.9982e-05	9.9982e-05	0.957382	0.0424179	L1
CH1079	40	9.998e-05	9.998e-05	0.9997	9.998e-05	L1
CH1080	43	9.9982e-05	0.0457339	0.954066	9.9982e-05	L1
CH1083	38	9.998e-05	9.998e-05	0.9997	9.998e-05	L1
CH1084	222	9.9982e-05	9.9982e-05	0.988613	0.011187	L1
CH1087	29	0.0295944	0.00798897	0.962317	9.9991e-05	L1
CH1088	106	9.998e-05	9.998e-05	0.9997	9.998e-05	L1
CH1093	79	0.00458156	0.0266834	0.873843	0.0948919	L1
CH1095	71	0.0375481	9.9982e-05	0.962252	9.9982e-05	L1
CH1096	164	9.998e-05	9.998e-05	0.9997	9.998e-05	L1
CH1097	168	0.104898	0.0820373	0.697739	0.115326	L1
CH1098	263	0.00331702	0.0397666	0.956816	9.9991e-05	L1
CH1100	30	0.043479	0.0654874	0.890934	9.9991e-05	L1
CH1101	249	0.00181852	9.9991e-05	0.967995	0.0300862	L1
CH1103	39	0.0525377	0.0492852	0.77193	0.126247	L1
CH1104	128	0.0214811	0.0383796	0.935692	0.00444696	L1
CH1106	181	0.0841206	0.0693114	0.844682	0.00188645	L1
CH1110	241	0.0317326	9.9991e-05	0.895088	0.0730796	L1
CH1111	75	9.998e-05	9.998e-05	0.9997	9.998e-05	L1
CH1112	262	9.998e-05	9.998e-05	0.9997	9.998e-05	L1
CH1116	149	0.00512305	0.0410557	0.953721	9.9991e-05	L1
CH1117	22	9.998e-05	9.998e-05	0.9997	9.998e-05	L1
CH1118	245	0.0714637	0.147248	0.660888	0.120401	L1
CH1120	28	0.0690818	0.0439204	0.610621	0.276377	L1
CH1123	219	9.9982e-05	9.9982e-05	0.992314	0.00748558	L1
CH1124	6	9.998e-05	9.998e-05	0.9997	9.998e-05	L1
CH1125	52	9.9982e-05	9.9982e-05	0.999017	0.000783107	L1
CH1126	11	0.0422716	9.9991e-05	0.957252	0.000376011	L1
CH1127	145	9.9982e-05	9.9982e-05	0.972227	0.0275734	L1
CH1130	186	9.998e-05	9.998e-05	0.9997	9.998e-05	L1
CH1140	165	0.0149266	0.0139545	0.971019	9.9991e-05	L1
CH1142	16	0.00526307	0.0124341	0.982203	9.9991e-05	L1
CH1143	108	0.00803603	9.9982e-05	0.991764	9.9982e-05	L1
CH1144	105	9.9982e-05	9.9982e-05	0.968616	0.031184	L1
CH1146	179	0.0777308	0.11747	0.774331	0.0304676	L1
CH1150	27	9.998e-05	9.998e-05	0.9997	9.998e-05	L1
CH1151	147	9.998e-05	9.998e-05	0.9997	9.998e-05	L1
CH1153	191	9.998e-05	9.998e-05	0.9997	9.998e-05	L1
CH1158	167	0.0400544	0.0784685	0.881377	9.9991e-05	L1
CH1164	93	9.9982e-05	0.0108584	0.988942	9.9982e-05	L1
CL0006	57	9.998e-05	9.998e-05	9.998e-05	0.9997	L3
CL0020	211	0.9997	9.998e-05	9.998e-05	9.998e-05	L2
CL0026	199	9.998e-05	9.998e-05	9.998e-05	0.9997	L3
CL0096	78	9.998e-05	9.998e-05	9.998e-05	0.9997	L3
CL3.6.7	125	9.998e-05	9.998e-05	9.998e-05	0.9997	L3
CR0002	250	0.997834	9.9982e-05	9.9982e-05	0.00196651	L2
CR0005	240	0.99361	9.9982e-05	0.00619021	9.9982e-05	L2
CR0033	264	9.998e-05	9.998e-05	9.998e-05	0.9997	L3
CR0036	157	0.0069968	0.00158643	9.99956e-05	0.991317	L3
EG0015	134	0.997992	9.9982e-05	9.9982e-05	0.00180768	L2
FR0004	21	0.973313	9.9991e-05	0.0198436	0.00674352	L2
FR0013	176	0.990298	9.9982e-05	9.9982e-05	0.00950219	L2
FR0014	103	0.992383	0.00290122	0.00461622	9.9991e-05	L2
FR0038	220	0.984136	9.9991e-05	0.0068174	0.00894639	L2
FR0095	126	0.994389	9.9982e-05	9.9982e-05	0.00541092	L2
FR0097	32	0.999623	9.9982e-05	9.9982e-05	0.000176992	L2
FR0127	223	0.9997	9.998e-05	9.998e-05	9.998e-05	L2
FR0160	47	0.984619	9.9991e-05	0.0125152	0.00276571	L2
FR0225	80	0.996859	9.9982e-05	0.00294123	9.9982e-05	L2
GH0007	130	9.998e-05	9.998e-05	9.998e-05	0.9997	L3
GR0016	84	0.9997	9.998e-05	9.998e-05	9.998e-05	L2
GR0060	17	0.9997	9.998e-05	9.998e-05	9.998e-05	L2
GR0075	259	0.980855	0.010414	0.00845914	0.000271381	L2
GT0001	54	9.9982e-05	0.00678529	9.9982e-05	0.993015	L3
GY0011	95	9.998e-05	9.998e-05	0.9997	9.998e-05	L1
HN0001	83	0.9997	9.998e-05	9.998e-05	9.998e-05	L2
HN0006	155	0.9997	9.998e-05	9.998e-05	9.998e-05	L2
HN0027	87	0.9997	9.998e-05	9.998e-05	9.998e-05	L2
ID0005	209	9.998e-05	9.998e-05	9.998e-05	0.9997	L3
ID0013	226	9.9991e-05	0.00294064	0.0232053	0.973754	L3
ID0020	14	0.00203921	0.00291563	0.0142577	0.980787	L3
ID0025	225	0.00662692	0.012913	0.0235071	0.956953	L3
IN0017	123	9.9982e-05	0.996013	9.9982e-05	0.00378708	L4
IN0051	58	0.128811	0.13683	0.611484	0.122876	L1
IN0058	190	9.998e-05	9.998e-05	9.998e-05	0.9997	L3
IN0066	65	0.153594	0.172926	0.581385	0.0920951	L1
IN0069	5	0.147852	0.183632	0.584145	0.0843711	L1
IN0071	205	9.998e-05	0.9997	9.998e-05	9.998e-05	L4
IN0072	109	9.998e-05	0.9997	9.998e-05	9.998e-05	L4
IN0074	131	9.998e-05	0.9997	9.998e-05	9.998e-05	L4
IN0076	152	9.998e-05	0.9997	9.998e-05	9.998e-05	L4
IN0077	121	9.998e-05	0.9997	9.998e-05	9.998e-05	L4
IN0082	144	9.998e-05	0.9997	9.998e-05	9.998e-05	L4
IN0083	35	9.998e-05	0.9997	9.998e-05	9.998e-05	L4
IN0084	115	0.0174528	0.967887	9.9991e-05	0.0145604	L4
IN0092	69	9.9982e-05	0.998165	9.9982e-05	0.0016347	L4
IN0094	242	9.9982e-05	0.994194	0.00560649	9.9982e-05	L4
IN0098	200	9.9982e-05	9.9982e-05	0.0144034	0.985397	L3
IN0114	91	0.0835532	0.075151	0.808828	0.0324676	L1
IN0115	12	0.200812	0.169445	0.555336	0.0744068	L1
IN0116	90	0.162515	0.12735	0.561968	0.148167	L1
JP0003	98	0.205059	0.190485	0.46905	0.135406	L1
JP0004	218	0.922582	0.020944	0.0518906	0.0045833	L2
KN0011	231	0.9997	9.998e-05	9.998e-05	9.998e-05	L2
LA0003	64	0.0225739	0.0486703	0.919373	0.00938274	L1
LA0004	177	0.0140693	9.9982e-05	0.985731	9.9982e-05	L1
LA0005	66	9.998e-05	9.998e-05	0.9997	9.998e-05	L1
LA0006	114	0.0190954	0.0363498	0.923131	0.0214237	L1
LA0007	129	0.0688087	0.0202236	0.897852	0.0131158	L1
LA0009	216	0.0217683	0.0433805	0.934751	9.9991e-05	L1
LA0010	102	9.9991e-05	0.0140535	0.973487	0.0123596	L1
LA0018	196	0.0493086	0.028101	0.899125	0.0234653	L1
LA0019	137	0.0544736	9.9991e-05	0.917468	0.0279581	L1
LA0020	34	0.0288722	0.0182074	0.924697	0.0282232	L1
LA0022	44	0.0152131	0.00235916	0.948324	0.0341037	L1
LA0023	251	0.0437022	0.0287701	0.927428	9.9991e-05	L1
LA0025	143	9.9982e-05	9.9982e-05	0.983227	0.0165728	L1
MC0014	252	0.9997	9.998e-05	9.998e-05	9.998e-05	L2
MC0016	135	0.9997	9.998e-05	9.998e-05	9.998e-05	L2
MD0116	185	0.00362528	9.9991e-05	0.000327875	0.995947	L3
MD0188	170	9.998e-05	9.998e-05	9.998e-05	0.9997	L3
MD0202	235	9.9982e-05	0.00299613	9.9982e-05	0.996804	L3
MD0204	256	9.9982e-05	9.9982e-05	0.00462816	0.995172	L3
MD0790	236	9.998e-05	9.998e-05	9.998e-05	0.9997	L3
MD0824	50	9.998e-05	9.998e-05	9.998e-05	0.9997	L3
MD0840	142	9.9982e-05	9.9982e-05	0.000196991	0.999603	L3
MD0866	36	9.9982e-05	9.9982e-05	0.00260475	0.997195	L3
MD0929	232	9.998e-05	9.998e-05	9.998e-05	0.9997	L3
ML0025	257	9.998e-05	9.998e-05	9.998e-05	0.9997	L3
MZ0003	45	9.998e-05	9.998e-05	9.998e-05	0.9997	L3
NG0012	183	9.998e-05	9.998e-05	9.998e-05	0.9997	L3
NG0041	33	9.998e-05	9.998e-05	9.998e-05	0.9997	L3
NG0095	227	9.998e-05	9.998e-05	9.998e-05	0.9997	L3
NP0004	172	0.00166713	0.0080152	0.0308224	0.959495	L3
NP0012	258	0.187745	0.108391	0.60586	0.0980037	L1
NP0026	42	0.106606	0.0633	0.642919	0.187175	L1
NP0032	59	0.996151	9.9982e-05	9.9982e-05	0.00364951	L2
NP0036	4	0.0162929	0.966638	0.00469196	0.0123769	L4
NP0058	101	0.112146	0.142495	0.548434	0.196926	L1
NP0103	156	0.00907954	0.971698	0.0123249	0.00689708	L4
NP0138	146	0.183245	0.114667	0.569199	0.132888	L1
PH0019	206	9.998e-05	9.998e-05	9.998e-05	0.9997	L3
PH0091	153	0.0073926	0.00133883	0.0137038	0.977565	L3
PH0103	214	9.9991e-05	0.00408108	0.00207413	0.993745	L3
PH0118	260	9.9982e-05	9.9982e-05	0.00182864	0.997971	L3
PH0158	248	9.998e-05	9.998e-05	9.998e-05	0.9997	L3
PH0163	94	0.00658754	0.0049563	0.0139188	0.974537	L3
PH0168	49	9.9991e-05	0.0121673	0.00571146	0.982021	L3
PH0170	133	0.00447527	9.9991e-05	0.00933439	0.98609	L3
PH0178	243	0.0119698	9.9991e-05	0.00439001	0.98354	L3
PH0220	67	9.998e-05	9.998e-05	9.998e-05	0.9997	L3
PN0003	55	9.998e-05	9.998e-05	9.998e-05	0.9997	L3
PR0009	171	0.992642	0.00165899	0.00559909	9.9991e-05	L2
Pyo.65101104.00048	204	0.00358054	0.0127637	0.0185689	0.965087	L3
Pyo.65101104.00052	261	0.010157	0.00351535	0.00454844	0.981779	L3
Pyo.65110513.00078	60	9.9982e-05	9.9982e-05	0.012669	0.987131	L3
Pyo.65120417.00305	15	9.998e-05	9.998e-05	9.998e-05	0.9997	L3
Pyo.65121003.00562	25	0.00909063	0.000565873	0.00772006	0.982623	L3
Pyo.65130311.00693	151	0.00104325	9.9991e-05	0.0215193	0.977337	L3
Pyo.65130312.00741	70	9.9991e-05	0.0121025	0.0189656	0.968832	L3
Pyo.65131219.00949	230	9.9982e-05	9.9982e-05	0.00349644	0.996304	L3
Pyo.65150527.00965	63	0.00714526	0.0132429	9.9991e-05	0.979512	L3
Pyo.65150715.00976	238	0.0155836	0.951605	0.0209248	0.0118861	L4
RM0001	188	0.959152	0.00766512	0.0312979	0.00188511	L2
RW0010	166	0.0554084	0.051846	0.888514	0.00423203	L1
SP0005	159	0.9997	9.998e-05	9.998e-05	9.998e-05	L2
TH0004	9	0.00785689	0.0102946	0.00618777	0.975661	L3
TH0052	244	0.00862121	0.00951007	0.0217031	0.960166	L3
TN0001	187	0.101808	0.0822807	0.739923	0.0759881	L1
TN0015	194	0.101598	0.0793583	0.763257	0.0557862	L1
TN0038	20	0.00378649	0.991606	0.00450762	9.9991e-05	L4
TW0010	161	0.983315	9.9982e-05	9.9982e-05	0.0164854	L2
US0005	13	0.9997	9.998e-05	9.998e-05	9.998e-05	L2
US0008	73	0.9997	9.998e-05	9.998e-05	9.998e-05	L2
US0032	158	9.9982e-05	0.986283	0.0135167	9.9982e-05	L4
US0036	19	0.976695	9.9991e-05	0.0192547	0.00394992	L2
US0091	229	0.9997	9.998e-05	9.998e-05	9.998e-05	L2
US0098	224	0.9997	9.998e-05	9.998e-05	9.998e-05	L2
VN0002	169	9.998e-05	9.998e-05	9.998e-05	0.9997	L3
VT0003	247	0.0199537	0.0241309	0.8592	0.0967155	L1
VT0027	26	9.9991e-05	0.0139713	0.94531	0.0406183	L1
VT0030	74	0.0463977	9.9991e-05	0.868792	0.0847105	L1
