## Supplementary material for "Ecological Differentiation Among Globally Distributed Lineages of the Rice Blast Fungus *Pyricularia oryzae*": Figure 2 - source data 2

isolate	clonal_group	ancestry_proportion(Yule)	ancestry_proportion(Laos)	ancestry_proportion(Baoshan)	ancestry_proportion(Internationalernational)	assignment_cluster
BD0027	254	0.0249712	0.00804604	9.9991e-05	0.966883	International
BF0072	18	9.9982e-05	9.9982e-05	0.117225	0.882575	International
BR0060	2	0.0559629	0.294216	9.9991e-05	0.649721	International
CD0096	120	0.054425	0.295651	0.0161707	0.633753	International
CH0043	160	0.120552	0.348287	9.9991e-05	0.531061	International
CH0072	46	0.180359	0.405398	0.132902	0.281341	Laos
CH0333	201	9.998e-05	9.998e-05	0.9997	9.998e-05	Baoshan
CH0452	89	0.0395638	0.0111402	0.422213	0.527083	International
CH0454	76	0.11829	0.414616	0.182594	0.2845	Laos
CH0460	173	0.136418	0.329014	0.0347861	0.499783	International
CH0473	255	0.0400441	0.0550927	9.9991e-05	0.904763	International
CH0475	127	0.0908059	0.317984	0.000834958	0.590375	International
CH0531	139	0.00568655	0.0561147	0.938099	9.9991e-05	Baoshan
CH0532	82	9.9982e-05	9.9982e-05	0.70575	0.29405	Baoshan
CH0533	228	9.9982e-05	9.9982e-05	0.753672	0.246128	Baoshan
CH0539	10	0.0120177	9.9991e-05	0.689324	0.298558	Baoshan
CH0561	61	9.9982e-05	0.039838	0.959962	9.9982e-05	Baoshan
CH0562	197	9.998e-05	9.998e-05	0.9997	9.998e-05	Baoshan
CH0564	37	0.0444997	9.9982e-05	0.9553	9.9982e-05	Baoshan
CH0565	136	9.9991e-05	0.0362287	0.957915	0.00575641	Baoshan
CH0571	141	9.9982e-05	9.9982e-05	0.842651	0.157149	Baoshan
CH0997	53	0.689145	0.0658046	0.0987577	0.146293	Yule
CH0998	68	0.528751	0.0494097	9.9991e-05	0.421739	Yule
CH1000	174	0.122623	0.25142	0.105917	0.520041	International
CH1001	212	0.675181	9.9982e-05	9.9982e-05	0.324619	Yule
CH1002	163	0.856278	0.115763	9.9991e-05	0.0278589	Yule
CH1003	207	0.524544	9.9991e-05	0.150813	0.324543	Yule
CH1004	198	0.777127	9.9982e-05	9.9982e-05	0.222673	Yule
CH1005	253	0.954288	9.9982e-05	9.9982e-05	0.0455119	Yule
CH1008	217	0.585846	0.0419494	9.9991e-05	0.372104	Yule
CH1009	92	0.911862	9.9991e-05	0.0548726	0.033165	Yule
CH1011	110	9.99821e-05	9.99821e-05	0.106495	0.893305	International
CH1012	107	0.9997	9.998e-05	9.998e-05	9.998e-05	Yule
CH1014	208	0.460245	0.179691	0.0823522	0.277711	Yule
CH1017	122	0.846432	0.136463	0.0170049	9.9991e-05	Yule
CH1018	148	0.711771	9.9991e-05	0.0716918	0.216438	Yule
CH1019	24	0.868008	0.107454	9.9991e-05	0.0244377	Yule
CH1020	193	0.0656827	0.232419	0.119247	0.582652	International
CH1064	195	0.563127	0.188081	9.9991e-05	0.248692	Yule
CH1066	118	0.868497	0.113952	0.0174509	9.9991e-05	Yule
CH1069	97	0.9997	9.998e-05	9.998e-05	9.998e-05	Yule
CH1070	86	0.9997	9.998e-05	9.998e-05	9.998e-05	Yule
CH1071	138	0.919314	0.0572488	0.0233369	9.9991e-05	Yule
CH1073	180	0.967711	0.0320887	9.9982e-05	9.9982e-05	Yule
CH1075	175	0.620777	0.181221	9.9991e-05	0.197902	Yule
CH1076	221	0.844562	9.9991e-05	0.0609549	0.0943836	Yule
CH1079	40	0.757052	9.9982e-05	9.9982e-05	0.242748	Yule
CH1080	43	0.739983	9.9991e-05	0.0285721	0.231345	Yule
CH1083	38	0.9997	9.998e-05	9.998e-05	9.998e-05	Yule
CH1084	222	0.9997	9.998e-05	9.998e-05	9.998e-05	Yule
CH1087	29	0.625493	9.9982e-05	9.9982e-05	0.374307	Yule
CH1088	106	0.782566	0.140499	0.0151296	0.0618049	Yule
CH1093	79	0.549585	9.9991e-05	0.0654447	0.38487	Yule
CH1095	71	0.682957	9.9982e-05	9.9982e-05	0.316843	Yule
CH1096	164	0.792609	0.207191	9.9982e-05	9.9982e-05	Yule
CH1097	168	0.464715	0.182862	0.243736	0.108687	Yule
CH1098	263	0.719732	9.9991e-05	0.010841	0.269327	Yule
CH1100	30	0.585385	0.0241554	0.0102895	0.38017	Yule
CH1101	249	0.8834	9.9991e-05	0.00783112	0.108669	Yule
CH1103	39	0.296232	0.118326	0.067362	0.51808	International
CH1104	128	0.513925	0.0154424	9.9991e-05	0.470533	Yule
CH1106	181	0.428704	0.0347132	9.9991e-05	0.536483	International
CH1110	241	0.531992	0.263853	0.1856	0.0185548	Yule
CH1111	75	0.613879	0.277159	0.0152694	0.0936929	Yule
CH1112	262	0.714741	0.28506	9.9982e-05	9.9982e-05	Yule
CH1116	149	0.674829	0.0454145	0.0492624	0.230494	Yule
CH1117	22	0.924727	0.0723263	0.00284671	9.9991e-05	Yule
CH1118	245	9.9991e-05	0.27189	0.185902	0.542108	International
CH1120	28	0.502812	0.00864104	0.318213	0.170334	Yule
CH1123	219	0.982918	9.9982e-05	9.9982e-05	0.0168816	Yule
CH1124	6	0.976367	0.0234334	9.9982e-05	9.9982e-05	Yule
CH1125	52	0.9997	9.998e-05	9.998e-05	9.998e-05	Yule
CH1126	11	0.416444	0.301917	9.9991e-05	0.281539	Yule
CH1127	145	0.620986	0.273163	9.9991e-05	0.105751	Yule
CH1130	186	0.924513	0.0556341	9.9991e-05	0.0197533	Yule
CH1140	165	0.709734	9.9991e-05	0.00322538	0.286941	Yule
CH1142	16	0.673634	0.110039	0.000380499	0.215947	Yule
CH1143	108	0.599654	0.319663	0.00903216	0.0716514	Yule
CH1144	105	0.795777	0.124234	0.0798897	9.9991e-05	Yule
CH1146	179	0.464499	0.0546333	0.0331645	0.447704	Yule
CH1150	27	0.924429	0.0518482	0.0236226	9.9991e-05	Yule
CH1151	147	0.680029	0.0364018	9.9991e-05	0.283469	Yule
CH1153	191	0.876284	0.0661329	9.9991e-05	0.0574833	Yule
CH1158	167	0.270453	0.4437	0.0431076	0.242739	Laos
CH1164	93	0.28241	0.554298	9.9991e-05	0.163191	Laos
GY0011	95	9.998e-05	0.9997	9.998e-05	9.998e-05	Laos
IN0051	58	0.0187022	0.0105074	0.00254217	0.968248	International
IN0066	65	9.9982e-05	9.9982e-05	0.104192	0.895608	International
IN0069	5	9.9982e-05	9.9982e-05	0.0927634	0.907037	International
IN0114	91	0.107723	0.200663	9.9991e-05	0.691513	International
IN0115	12	9.9982e-05	9.9982e-05	0.0640378	0.935762	International
IN0116	90	9.9982e-05	9.9982e-05	0.0506569	0.949143	International
JP0003	98	9.9982e-05	9.9982e-05	0.236959	0.762841	International
LA0003	64	9.998e-05	0.9997	9.998e-05	9.998e-05	Laos
LA0004	177	0.117009	0.698584	9.9991e-05	0.184308	Laos
LA0005	66	0.282975	0.691507	9.9991e-05	0.0254177	Laos
LA0006	114	9.998e-05	0.9997	9.998e-05	9.998e-05	Laos
LA0007	129	9.9991e-05	0.862735	0.0586439	0.0785211	Laos
LA0009	216	0.114917	0.799339	9.9991e-05	0.0856445	Laos
LA0010	102	0.111219	0.831497	0.00938466	0.0479	Laos
LA0018	196	9.9982e-05	0.727417	9.9982e-05	0.272383	Laos
LA0019	137	0.141288	0.820994	0.0376181	9.9991e-05	Laos
LA0020	34	0.0431628	0.890504	0.0662335	9.9991e-05	Laos
LA0022	44	0.219458	0.494683	0.096783	0.189076	Laos
LA0023	251	9.998e-05	0.9997	9.998e-05	9.998e-05	Laos
LA0025	143	0.148852	0.806426	9.9991e-05	0.0446223	Laos
NP0012	258	0.012946	0.121398	0.0959708	0.769685	International
NP0026	42	0.0619874	0.0749675	0.092199	0.770846	International
NP0058	101	0.0676471	0.137588	0.655377	0.139388	Baoshan
NP0138	146	0.0209396	9.9991e-05	0.162068	0.816892	International
RW0010	166	0.0823704	0.518329	9.9991e-05	0.3992	Laos
TN0001	187	0.0222354	0.165888	9.9991e-05	0.811776	International
TN0015	194	0.0166129	0.152455	9.9991e-05	0.830832	International
VT0003	247	0.373711	0.321662	0.0944226	0.210205	Yule
VT0027	26	0.201704	0.67183	0.00201244	0.124453	Laos
VT0030	74	0.356811	0.44038	0.121678	0.0811305	Laos
