## Supplementary material for "Ecological Differentiation Among Globally Distributed Lineages of the Rice Blast Fungus *Pyricularia oryzae*": Figure 3 - source data 2

Mat1.1_isolate	Mat1.2_isolate	score(0: no perithecia; 1: perithecia, without asci; 2: perithecia, with asci; 3: germinating ascospores)
CH0999	CH0997	3
CH1065	CH0997	3
CH1076	CH0997	3
CH0092	CH0997	3
MC0016	CH0997	1
SP0006	CH0997	1
IN0017	CH0997	1
IN0092	CH0997	0
NP0070	CH0997	2
CH0718	CH0997	1
CH0999	CH1083	3
CH1065	CH1083	3
CH1076	CH1083	3
CH0092	CH1083	3
MC0016	CH1083	2
SP0006	CH1083	1
IN0017	CH1083	2
IN0092	CH1083	0
NP0070	CH1083	2
CH0718	CH1083	3
CH0999	CH1120	3
CH1065	CH1120	3
CH1076	CH1120	3
CH0092	CH1120	3
MC0016	CH1120	1
SP0006	CH1120	2
IN0017	CH1120	0
IN0092	CH1120	2
NP0070	CH1120	1
CH0718	CH1120	0
CH0999	BR0019	1
CH1065	BR0019	2
CH1076	BR0019	2
CH0092	BR0019	0
MC0016	BR0019	0
SP0006	BR0019	0
IN0017	BR0019	0
IN0092	BR0019	0
NP0070	BR0019	0
CH0718	BR0019	0
CH0999	CH0549	3
CH1065	CH0549	3
CH1076	CH0549	2
CH0092	CH0549	0
CH0999	MD0929	3
CH1065	MD0929	3
CH1076	MD0929	3
CH0092	MD0929	0
