## Supplementary material for "Ecological Differentiation Among Globally Distributed Lineages of the Rice Blast Fungus *Pyricularia oryzae*": Figure 5 - source data 1

Gene type	Lineage	number of genomes	Pangenome category	number of orthogroups
non-effectors	1	6	Core Genome, multi-copy	1076
non-effectors	1	6	Core Genome, single-copy	8062
non-effectors	1	6	Accessory Genome, multi-copy	151
non-effectors	1	6	Accessory Genome, single-copy	3093
non-effectors	2	6	Core Genome, multi-copy	1068
non-effectors	2	6	Core Genome, single-copy	8329
non-effectors	2	6	Accessory Genome, multi-copy	87
non-effectors	2	6	Accessory Genome, single-copy	2899
non-effectors	3	6	Core Genome, multi-copy	1039
non-effectors	3	6	Core Genome, single-copy	8265
non-effectors	3	6	Accessory Genome, multi-copy	78
non-effectors	3	6	Accessory Genome, single-copy	3001
non-effectors	4	6	Core Genome, multi-copy	1076
non-effectors	4	6	Core Genome, single-copy	8287
non-effectors	4	6	Accessory Genome, multi-copy	97
non-effectors	4	6	Accessory Genome, single-copy	2924
non-effectors	1	30	Core Genome, multi-copy	1297
non-effectors	1	30	Core Genome, single-copy	7119
non-effectors	1	30	Accessory Genome, multi-copy	415
non-effectors	1	30	Accessory Genome, single-copy	3552
non-effectors	2	30	Core Genome, multi-copy	1217
non-effectors	2	30	Core Genome, single-copy	7769
non-effectors	2	30	Accessory Genome, multi-copy	254
non-effectors	2	30	Accessory Genome, single-copy	3142
non-effectors	3	30	Core Genome, multi-copy	1193
non-effectors	3	30	Core Genome, single-copy	7472
non-effectors	3	30	Accessory Genome, multi-copy	242
non-effectors	3	30	Accessory Genome, single-copy	3476
putative effectors	1	6	Core Genome, multi-copy	196
putative effectors	1	6	Core Genome, single-copy	1422
putative effectors	1	6	Accessory Genome, multi-copy	62
putative effectors	1	6	Accessory Genome, single-copy	511
putative effectors	2	6	Core Genome, multi-copy	198
putative effectors	2	6	Core Genome, single-copy	1523
putative effectors	2	6	Accessory Genome, multi-copy	37
putative effectors	2	6	Accessory Genome, single-copy	433
putative effectors	3	6	Core Genome, multi-copy	195
putative effectors	3	6	Core Genome, single-copy	1498
putative effectors	3	6	Accessory Genome, multi-copy	29
putative effectors	3	6	Accessory Genome, single-copy	468
putative effectors	4	6	Core Genome, multi-copy	205
putative effectors	4	6	Core Genome, single-copy	1459
putative effectors	4	6	Accessory Genome, multi-copy	38
putative effectors	4	6	Accessory Genome, single-copy	489
putative effectors	1	30	Core Genome, multi-copy	212
putative effectors	1	30	Core Genome, single-copy	1132
putative effectors	1	30	Accessory Genome, multi-copy	153
putative effectors	1	30	Accessory Genome, single-copy	693
putative effectors	2	30	Core Genome, multi-copy	213
putative effectors	2	30	Core Genome, single-copy	1339
putative effectors	2	30	Accessory Genome, multi-copy	94
putative effectors	2	30	Accessory Genome, single-copy	545
putative effectors	3	30	Core Genome, multi-copy	211
putative effectors	3	30	Core Genome, single-copy	1255
putative effectors	3	30	Accessory Genome, multi-copy	77
putative effectors	3	30	Accessory Genome, single-copy	649
