## Supplementary material for "Ecological Differentiation Among Globally Distributed Lineages of the Rice Blast Fungus *Pyricularia oryzae*": Figure 6 - source data 1

isolate	lineage	collection_date	continent	country	province	city	precision_scale	latitude	longitude
AG0003	3	01/01/1997	Americas	Argentina	Corrientes		city	-29.184582	-58.0735719
AG0004	2	01/01/1997	Americas	Argentina	Entre_Rios	Lucas_Norte_	city	-31.4833298	-58.8333282
AG0005	3	01/01/1997	Americas	Argentina	Corrientes	Mercedes	city	-29.184582	-58.0735719
AG0007	2	01/01/1996	Americas	Argentina	Entre_Rios	Entre_Rios	province	-31.7746654	-60.4956461
AG0011	2	01/01/1997	Americas	Argentina	Entre_Rios	Lucas_Norte_	city	-31.4833298	-58.8333282
AG0015	3	01/01/1997	Americas	Argentina	Entre_Rios	Chajarí	city	-30.7572746	-57.9916191
AG0016	3	01/01/1997	Americas	Argentina	Entre_Rios	Jubileo	city	-31.7331476	-58.6345258
AG0019	3	na	Americas	Argentina	Corrientes	Rincon_de_la_Luna-Pilagá	city	-28.7	-58.5167
AG0024	2	01/01/1998	Americas	Argentina	Entre_Rios	Entre_Rios	province	-31.7746654	-60.4956461
AG0031	3	01/01/1998	Americas	Brazil	Brasil_Sud	Don_Pedrito	city	-30.97682584	-54.66117358
AG0032	3	01/01/1999	Americas	Brazil	Rio_Grande_do_Sud	Rio_Grande	city	-32.06095983	-52.09454544
AG0037	3	01/01/2000	Americas	Argentina	Chaco	Las_Palmas_	city	-27.050733	-58.6776801
AG0042	2	01/01/2004	Americas	Argentina	Corrientes	Virasoro	city	-28.0543419	-56.0139884
BD0027	1	01/12/1989	Africa	Burundi	0	MURAMBA	city	-2.9351936	30.3594043
BF0030	3	26/09/2009	Africa	Burkina_Faso	Boulgou	Bagré	city	11.51568655	-0.542964935
BF0031	3	27/09/2009	Africa	Burkina_Faso	Boulgou	Bagré	city	11.51568655	-0.542964935
BF0034	3	na	Africa	Burkina_Faso	0	Loto	city	10.94848643	-3.268642784
BF0041	3	na	Africa	Burkina_Faso	0	Niéna_Dionkéle	city	11.76436352	-4.731163198
BF0053	3	na	Africa	Burkina_Faso	0	Banfora	gps_position	10.6312	-4.77876
BF0060	3	na	Africa	Burkina_Faso	0	Banfora	gps_position	10.6312	-4.77876
BF0061	3	na	Africa	Burkina_Faso	0	Banfora	gps_position	10.6312	-4.77876
BF0072	1	na	Africa	Burkina_Faso	0	Pankatioro	city	10.91151763	-3.902508527
BL0003	3	07/12/2009	Americas	Bolivia	Guarayos	San_Pablito	city	-15.70028	-63.23859
BL0013	3	18/12/2009	Americas	Bolivia	Ichilo	Station_Experimental	province	-17.511027	-63.7695384
BL0015	3	18/12/2009	Americas	Bolivia	Ichilo	Champ_privé	province	-17.511027	-63.7695384
BN0013	3	10/05/2011	Africa	Benin	na	Malanville	city	11.8633332	3.3842473
BN0019	1	10/05/2011	Africa	Benin	na	Malanville	city	11.8633332	3.3842473
BN0036	3	18/08/2012	Africa	Benin	na	Bétérou	gps_position	9.12296	2.16194
BN0047	2	23/08/2012	Africa	Benin	na	Djougou	gps_position	9.26512	2.02959
BN0050	2	23/08/2012	Africa	Benin	na	Djougou	gps_position	9.26489	2.02973
BN0051	3	19/08/2012	Africa	Benin	na	Kerou	gps_position	10.57805	2.12623
BN0070	2	20/08/2012	Africa	Benin	na	Kerou	gps_position	10.51753	1.06075
BN0083	2	20/08/2012	Africa	Benin	na	Kerou	gps_position	10.51749	1.06078
BN0094	3	20/08/2012	Africa	Benin	na	Kerou	gps_position	10.53916	1.59184
BN0119	4	19/08/2012	Africa	Benin	na	Kokey-Banikoara	gps_position	11.21857	2.29953
BN0123	4	19/08/2012	Africa	Benin	na	Kokey-Banikoara	gps_position	11.21851	2.29967
BN0152	2	25/08/2012	Africa	Benin	na	Savalou	gps_position	8.00597	2.04408
BN0155	2	25/08/2012	Africa	Benin	na	Savalou	gps_position	8.00599	2.04407
BN0157	2	25/08/2012	Africa	Benin	na	Savalou	gps_position	8.00598	2.04409
BN0170	3	20/08/2012	Africa	Benin	na	Kerou	gps_position	10.53916	1.59136
BN0188	3	22/08/2012	Africa	Benin	na	Natitingou	gps_position	10.21488	1.2001
BN0192	2	01/01/2010	Africa	Benin	na	Lokossa	city	6.6448093	1.7198215
BN0202	2	01/01/2010	Africa	Benin	na	Lokossa	city	6.6448093	1.7198215
BN0256	3	01/01/2010	Africa	Benin	na	Lokossa	city	6.6448093	1.7198215
BN0307	4	27/08/2013	Africa	Benin	na	Tanguiéta	gps_position	10.51749	1.1709
BN0342	3	23/08/2013	Africa	Benin	na	Kalalé	gps_position	10.16429	3.22079
BR0003	2	01/03/1985	Americas	Brazil	Goias	Goiana	city	-16.6868912	-49.2647943
BR0013	2	01/03/1985	Americas	Brazil	Goias	Goiana	city	-16.6868912	-49.2647943
BR0019	3	01/05/1986	Americas	Brazil	Goias	Goiana	city	-16.6868912	-49.2647943
BR0049	2	08/02/1990	Americas	Brazil	Mato_Grosso	na	province	-12.6818712	-56.921099
BR0054	2	03/03/1990	Americas	Brazil	Mato_Grosso	Lucas_de_rio_verde	city	-13.064847	-55.9193214
BR0059	2	06/03/1990	Americas	Brazil	Alagoas	Coruripe	city	-10.1250022	-36.1761522
BR0060	1	06/03/1990	Americas	Brazil	Alagoas	Coruripe	city	-10.1250022	-36.1761522
BR0061	1	01/05/1990	Americas	Brazil	Piaui	Nozol	province	-7.7183401	-42.7289236
BR0089	2	01/02/1990	Americas	Brazil	Parana	CAMPO_MOURAO	city	-24.0436687	-52.3781045
BR0090	3	01/02/1990	Americas	Brazil	Parana	TUPASSI	city	-24.5883617	-53.5110151
BR0099	2	01/01/1989	Americas	Brazil	Goias	Goiania	city	-16.6868912	-49.2647943
BR0100	1	na	Americas	Brazil	Rondonia	Vilhena	city	-12.7414031	-60.1304566
BR0103	2	01/01/1987	Americas	Brazil	0	Jassiara	city	-15.9559696	-54.9751847
BR0105	2	01/01/1986	Americas	Brazil	Goias	Goiania	city	-16.6868912	-49.2647943
BR0106	3	01/01/1992	Americas	Brazil	Goias	Goiania	city	-16.6868912	-49.2647943
BR0108	2	01/01/1994	Americas	Brazil	Goias	Goiania	city	-16.6868912	-49.2647943
BR0109	3	01/01/1994	Americas	Brazil	Goias	Goiania	city	-16.6868912	-49.2647943
BR0110	2	01/01/1994	Americas	Brazil	Goias	Goiania	city	-16.6868912	-49.2647943
BR0111	2	01/01/1994	Americas	Brazil	Goias	Goiania	city	-16.6868912	-49.2647943
BR0112	2	01/01/1995	Americas	Brazil	Goias	Goiania	city	-16.6868912	-49.2647943
BR0114	2	01/01/1995	Americas	Brazil	Goias	Goiania	city	-16.6868912	-49.2647943
BR0115	3	01/01/1995	Americas	Brazil	Rio_grade_do_sul	Porto_Allegre	city	-30.0346471	-51.2176584
BR0116	3	01/01/1995	Americas	Brazil	Rio_grade_do_sul	Porto_Allegre	city	-30.0346471	-51.2176584
BR0118	2	01/01/1995	Americas	Brazil	Goias	Goiania	city	-16.6868912	-49.2647943
BR0120	2	04/09/2002	Americas	Brazil	Mato_Grosso	Sinop	city	-11.8608456	-55.5095451
BR0121	1	04/09/2002	Americas	Brazil	Mato_Grosso	Sinop	city	-11.8608456	-55.5095451
BR0122	3	04/09/2002	Americas	Brazil	Mato_Grosso	Sinop	city	-11.8608456	-55.5095451
CD0065	1	01/12/1983	Africa	Ivory_coast	0	SAN_PEDRO	city	4.7578686	-6.642433
CD0073	3	01/02/1981	Africa	Ivory_coast	0	BOUAKE	city	7.690466	-5.0390536
CD0096	1	01/10/1984	Africa	Ivory_coast	0	ODIENNE	city	9.5188754	-7.5572231
CD0101	3	01/04/1984	Africa	Ivory_coast	0	ODIENNE	city	9.5188754	-7.5572231
CD0113	2	01/10/1984	Africa	Ivory_coast	0	MAN	city	7.4064275	-7.5572231
CD0122	1	01/09/1984	Africa	Ivory_coast	0	WANINOU	city	8.234644	-7.867531
CD0142	1	01/10/1989	Africa	Ivory_coast	0	ODIENNE	city	9.5188754	-7.5572231
CD0203	3	01/01/2003	Africa	Ivory_coast	0	Tiassalé_(CGRT)	city	5.9042627	-4.8261424
CD0254	3	23/07/2014	Africa	Ivory_coast	Tiasssalé	Périmètre_de_Tiassalé	gps_position	5.53422	-4.49908
CH0043	1	10/04/1991	Asia	China	Yunnan	0	province	24.4752847	101.3431058
CH0051	2	na	Asia	China	Zhejiang	0	province	29.1416432	119.7889248
CH0052	2	22/10/1991	Asia	China	Hunan	0	province	27.6252995	111.8568586
CH0063	2	26/04/1985	Asia	China	Hunan	0	province	27.6252995	111.8568586
CH0092	2	01/01/1983	Asia	China	Zhejiang	0	province	29.1416432	119.7889248
CH0110	3	01/07/1991	Asia	China	Zhejiang	Ruian	city	27.77786419	120.6560338
CH0328	3	08/10/1998	Asia	China	Hunan	Yanxi_IRBN	city	28.127664	110.90203
CH0333	1	08/10/1998	Asia	China	Hunan	Yanxi_Near-IRBN	city	28.127664	110.90203
CH0337	3	08/10/1998	Asia	China	Hunan	Yanxi_IRBN	city	28.127664	110.90203
CH0338	2	08/10/1998	Asia	China	Hunan	Yanxi_IRBN	city	28.127664	110.90203
CH0452	1	01/01/1994	Asia	China	Yunnan	Simao	city	22.78691	100.977164
CH0454	1	01/01/1994	Asia	China	Yunnan	Simao	city	22.78691	100.977164
CH0456	1	01/01/1994	Asia	China	Yunnan	Simao	city	22.78691	100.977164
CH0460	1	01/01/1994	Asia	China	Yunnan	Simao	city	22.78691	100.977164
CH0461	1	01/01/1994	Asia	China	Yunnan	Simao	city	22.78691	100.977164
CH0462	1	01/01/1994	Asia	China	Yunnan	Simao	city	22.78691	100.977164
CH0465	1	01/01/1994	Asia	China	Yunnan	Simao	city	22.78691	100.977164
CH0473	1	01/01/1994	Asia	China	Yunnan	Simao	city	22.78691	100.977164
CH0475	1	01/01/1994	Asia	China	Yunnan	Simao	city	22.78691	100.977164
CH0531	1	01/01/1995	Asia	China	Yunnan	Baoshan	city	25.112046	99.161761
CH0532	1	01/01/1995	Asia	China	Yunnan	Baoshan	city	25.112046	99.161761
CH0533	1	01/01/1995	Asia	China	Yunnan	Baoshan	city	25.112046	99.161761
CH0539	1	01/01/1995	Asia	China	Yunnan	Baoshan	city	25.112046	99.161761
CH0540	1	01/01/1995	Asia	China	Yunnan	Baoshan	city	25.112046	99.161761
CH0549	3	01/01/1995	Asia	China	Yunnan	Baoshan	city	25.112046	99.161761
CH0550	3	01/01/1995	Asia	China	Yunnan	Baoshan	city	25.112046	99.161761
CH0551	2	01/01/1997	Asia	China	Yunnan	Yiliang	city	24.919532	103.141335
CH0552	3	01/01/1995	Asia	China	Yunnan	Baoshan	city	25.112046	99.161761
CH0553	2	01/01/1995	Asia	China	Yunnan	Baoshan	city	25.112046	99.161761
CH0556	2	01/01/1997	Asia	China	Yunnan	Yiliang	city	24.919532	103.141335
CH0561	1	01/01/1995	Asia	China	Yunnan	Baoshan	city	25.112046	99.161761
CH0562	1	01/01/1995	Asia	China	Yunnan	Baoshan	city	25.112046	99.161761
CH0564	1	01/01/1995	Asia	China	Yunnan	Baoshan	city	25.112046	99.161761
CH0565	1	01/01/1995	Asia	China	Yunnan	Baoshan	city	25.112046	99.161761
CH0567	1	01/01/1995	Asia	China	Yunnan	Baoshan	city	25.112046	99.161761
CH0571	1	01/01/1995	Asia	China	Yunnan	Baoshan	city	25.112046	99.161761
CH0578	2	01/01/1997	Asia	China	Yunnan	Yiliang	city	24.919532	103.141335
CH0581	2	01/01/1997	Asia	China	Yunnan	Yiliang	city	24.919532	103.141335
CH0595	3	01/01/1997	Asia	China	Yunnan	Yiliang	city	24.919532	103.141335
CH0675	3	01/09/2001	Asia	China	Hunan	Anhua_Yanxi_	city	28.1311111	110.8969444
CH0676	3	01/09/2001	Asia	China	Hunan	Anhua_Yanxi_	city	28.1311111	110.8969444
CH0677	3	01/09/2001	Asia	China	Hunan	Anhua_Yanxi_	city	28.1311111	110.8969444
CH0678	4	01/09/2001	Asia	China	Hunan	Anhua_Yanxi_	city	28.1311111	110.8969444
CH0680	3	01/09/2001	Asia	China	Hunan	Anhua_Yanxi_	city	28.1311111	110.8969444
CH0681	3	01/09/2001	Asia	China	Hunan	Anhua_Yanxi_	city	28.1311111	110.8969444
CH0689	2	01/09/2001	Asia	China	Hunan	Anhua_Yanxi_	city	28.1311111	110.8969444
CH0694	4	01/09/2001	Asia	China	Hunan	Anhua_Yanxi_	city	28.1311111	110.8969444
CH0695	3	01/09/2001	Asia	China	Hunan	Anhua_Yanxi_	city	28.1311111	110.8969444
CH0696	3	01/09/2001	Asia	China	Hunan	Anhua_Yanxi_	city	28.1311111	110.8969444
CH0701	4	01/09/2001	Asia	China	Hunan	Anhua_Yanxi_	city	28.1311111	110.8969444
CH0702	4	01/09/2001	Asia	China	Hunan	Anhua_Yanxi_	city	28.1311111	110.8969444
CH0704	2	01/09/2001	Asia	China	Hunan	Anhua_Yanxi_	city	28.1311111	110.8969444
CH0712	2	01/09/2001	Asia	China	Hunan	Anhua_Yanxi_	city	28.1311111	110.8969444
CH0713	4	01/09/2001	Asia	China	Hunan	Anhua_Yanxi_	city	28.1311111	110.8969444
CH0714	3	01/09/2001	Asia	China	Hunan	Anhua_Yanxi_	city	28.1311111	110.8969444
CH0718	4	01/09/2001	Asia	China	Hunan	Anhua_Yanxi_	city	28.1311111	110.8969444
CH0860	2	28/09/2006	Asia	China	Yunnan	Wenshan_Dehou	city	23.3566286	104.2556835
CH0866	2	28/09/2006	Asia	China	Yunnan	Wenshan_Dehou	city	23.3566286	104.2556835
CH0997	1	22/08/2008	Asia	China	Yunnan	Yule	gps_position	22.0728	100.99431
CH0998	1	22/08/2008	Asia	China	Yunnan	Yule	gps_position	22.0728	100.99431
CH1000	1	22/08/2008	Asia	China	Yunnan	Yule	gps_position	22.0728	100.99431
CH1001	1	22/08/2008	Asia	China	Yunnan	Yule	gps_position	22.0728	100.99431
CH1002	1	22/08/2008	Asia	China	Yunnan	Yule	gps_position	22.0728	100.99431
CH1003	1	22/08/2008	Asia	China	Yunnan	Yule	gps_position	22.0728	100.99431
CH1004	1	22/08/2008	Asia	China	Yunnan	Yule	gps_position	22.0728	100.99431
CH1005	1	22/08/2008	Asia	China	Yunnan	Yule	gps_position	22.0728	100.99431
CH1007	1	22/08/2008	Asia	China	Yunnan	Yule	gps_position	22.0728	100.99431
CH1008	1	22/08/2008	Asia	China	Yunnan	Yule	gps_position	22.0728	100.99431
CH1009	1	22/08/2008	Asia	China	Yunnan	Yule	gps_position	22.0728	100.99431
CH1010	1	22/08/2008	Asia	China	Yunnan	Yule	gps_position	22.0728	100.99431
CH1011	1	22/08/2008	Asia	China	Yunnan	Yule	gps_position	22.0728	100.99431
CH1012	1	22/08/2008	Asia	China	Yunnan	Yule	gps_position	22.0728	100.99431
CH1014	1	22/08/2008	Asia	China	Yunnan	Yule	gps_position	22.0728	100.99431
CH1016	1	22/08/2008	Asia	China	Yunnan	Yule	gps_position	22.0728	100.99431
CH1017	1	22/08/2008	Asia	China	Yunnan	Yule	gps_position	22.0728	100.99431
CH1018	1	22/08/2008	Asia	China	Yunnan	Yule	gps_position	22.0728	100.99431
CH1019	1	22/08/2008	Asia	China	Yunnan	Yule	gps_position	22.0728	100.99431
CH1020	1	22/08/2008	Asia	China	Yunnan	Yule	gps_position	22.0728	100.99431
CH1064	1	17/09/2009	Asia	China	Yunnan	Youle	gps_position	22.07277	100.9943
CH1065	1	17/09/2009	Asia	China	Yunnan	Yule	gps_position	22.07277	100.9943
CH1066	1	17/09/2009	Asia	China	Yunnan	Yule	gps_position	22.07277	100.9943
CH1069	1	17/09/2009	Asia	China	Yunnan	Yule	gps_position	22.07277	100.9943
CH1070	1	17/09/2009	Asia	China	Yunnan	Yule	gps_position	22.07277	100.9943
CH1071	1	17/09/2009	Asia	China	Yunnan	Yule	gps_position	22.07277	100.9943
CH1073	1	17/09/2009	Asia	China	Yunnan	Yule	gps_position	22.07277	100.9943
CH1075	1	17/09/2009	Asia	China	Yunnan	Yule	gps_position	22.07277	100.9943
CH1076	1	17/09/2009	Asia	China	Yunnan	Yule	gps_position	22.07277	100.9943
CH1079	1	17/09/2009	Asia	China	Yunnan	Yule	gps_position	22.07277	100.9943
CH1080	1	17/09/2009	Asia	China	Yunnan	Yule	gps_position	22.07277	100.9943
CH1083	1	17/09/2009	Asia	China	Yunnan	Yule	gps_position	22.07277	100.9943
CH1084	1	17/09/2009	Asia	China	Yunnan	Yule	gps_position	22.07277	100.9943
CH1087	1	17/09/2009	Asia	China	Yunnan	Yule	gps_position	22.07277	100.9943
CH1088	1	17/09/2009	Asia	China	Yunnan	Yule	gps_position	22.07277	100.9943
CH1091	1	17/09/2009	Asia	China	Yunnan	Yule	gps_position	22.07277	100.9943
CH1092	1	17/09/2009	Asia	China	Yunnan	Yule	gps_position	22.07277	100.9943
CH1093	1	17/09/2009	Asia	China	Yunnan	Yule	gps_position	22.07277	100.9943
CH1095	1	17/09/2009	Asia	China	Yunnan	Yule	gps_position	22.07277	100.9943
CH1096	1	17/09/2009	Asia	China	Yunnan	Yule	gps_position	22.07277	100.9943
CH1097	1	17/09/2009	Asia	China	Yunnan	Yule	gps_position	22.07277	100.9943
CH1098	1	17/09/2009	Asia	China	Yunnan	Yule	gps_position	22.07277	100.9943
CH1100	1	17/09/2009	Asia	China	Yunnan	Yule	gps_position	22.07277	100.9943
CH1101	1	17/09/2009	Asia	China	Yunnan	Yule	gps_position	22.07277	100.9943
CH1103	1	17/09/2009	Asia	China	Yunnan	Yule	gps_position	22.07277	100.9943
CH1104	1	17/09/2009	Asia	China	Yunnan	Yule	gps_position	22.07277	100.9943
CH1105	1	17/09/2009	Asia	China	Yunnan	Yule	gps_position	22.07277	100.9943
CH1106	1	17/09/2009	Asia	China	Yunnan	Yule	gps_position	22.07277	100.9943
CH1110	1	17/09/2009	Asia	China	Yunnan	Yule	gps_position	22.07277	100.9943
CH1111	1	17/09/2009	Asia	China	Yunnan	Yule	gps_position	22.07277	100.9943
CH1112	1	17/09/2009	Asia	China	Yunnan	Yule	gps_position	22.07277	100.9943
CH1116	1	17/09/2009	Asia	China	Yunnan	Yule	gps_position	22.07277	100.9943
CH1117	1	17/09/2009	Asia	China	Yunnan	Yule	gps_position	22.07277	100.9943
CH1118	1	17/09/2009	Asia	China	Yunnan	Yule	gps_position	22.07277	100.9943
CH1119	1	17/09/2009	Asia	China	Yunnan	Yule	gps_position	22.07277	100.9943
CH1120	1	17/09/2009	Asia	China	Yunnan	Yule	gps_position	22.07277	100.9943
CH1121	1	17/09/2009	Asia	China	Yunnan	Yule	gps_position	22.07277	100.9943
CH1123	1	17/09/2009	Asia	China	Yunnan	Yule	gps_position	22.07277	100.9943
CH1124	1	17/09/2009	Asia	China	Yunnan	Yule	gps_position	22.07277	100.9943
CH1125	1	17/09/2009	Asia	China	Yunnan	Yule	gps_position	22.07277	100.9943
CH1126	1	17/09/2009	Asia	China	Yunnan	Yule	gps_position	22.07277	100.9943
CH1127	1	17/09/2009	Asia	China	Yunnan	Yule	gps_position	22.07277	100.9943
CH1130	1	17/09/2009	Asia	China	Yunnan	Yule	gps_position	22.07277	100.9943
CH1135	1	17/09/2009	Asia	China	Yunnan	Yule	gps_position	22.07277	100.9943
CH1138	1	17/09/2009	Asia	China	Yunnan	Yule	gps_position	22.07277	100.9943
CH1140	1	17/09/2009	Asia	China	Yunnan	Yule	gps_position	22.07277	100.9943
CH1142	1	17/09/2009	Asia	China	Yunnan	Yule	gps_position	22.07277	100.9943
CH1143	1	17/09/2009	Asia	China	Yunnan	Yule	gps_position	22.07277	100.9943
CH1144	1	17/09/2009	Asia	China	Yunnan	Yule	gps_position	22.07277	100.9943
CH1146	1	17/09/2009	Asia	China	Yunnan	Yule	gps_position	22.07277	100.9943
CH1150	1	17/09/2009	Asia	China	Yunnan	Yule	gps_position	22.07277	100.9943
CH1151	1	17/09/2009	Asia	China	Yunnan	Yule	gps_position	22.07277	100.9943
CH1152	1	17/09/2009	Asia	China	Yunnan	Yule	gps_position	22.07277	100.9943
CH1153	1	17/09/2009	Asia	China	Yunnan	Yule	gps_position	22.07277	100.9943
CH1158	1	17/09/2009	Asia	China	Yunnan	Yule	gps_position	22.07277	100.9943
CH1164	1	17/09/2009	Asia	China	Yunnan	Yule	gps_position	22.07277	100.9943
CH1166	1	17/09/2009	Asia	China	Yunnan	Yule	gps_position	22.07277	100.9943
CL0004	3	01/04/1986	Americas	Colombia	0	Villavicencio	city	4.137361403	-73.62860109
CL0006	3	01/04/1986	Americas	Colombia	0	Villavicencio	city	4.137361403	-73.62860109
CL0008	3	01/04/1986	Americas	Colombia	0	Villavicencio	city	4.137361403	-73.62860109
CL0020	2	01/06/1989	Americas	Colombia	0	META,SANTA_ROSA	city	4.02477	-73.06698
CL0026	3	01/02/1989	Americas	Colombia	0	META,SANTA_ROSA	city	4.02477	-73.06698
CL0029	3	01/06/1989	Americas	Colombia	0	META,SANTA_ROSA	city	4.02477	-73.06698
CL0030	3	01/09/1989	Americas	Colombia	0	META,ALTILLANURA	city	4.3124959	-72.0789722
CL0032	2	01/07/1990	Americas	Colombia	0	META,ALTILLANURA	city	4.3124959	-72.0789722
CL0033	1	01/08/1990	Americas	Colombia	0	META,ALTILLANURA	city	4.3124959	-72.0789722
CL0035	1	01/06/1990	Americas	Colombia	0	META,ALTILLANURA	city	4.3124959	-72.0789722
CL0067	3	05/04/1995	Americas	Colombia	0	Villavicencio	city	4.137361403	-73.62860109
CL0079	3	27/06/1996	Americas	Colombia	0	GRANADA	city	3.544831	-73.705281
CM0028	3	01/02/1987	Africa	Cameroon	0	M’BOS	city	5.152532	10.0191857
CR0002	2	01/08/1986	Asia	Republic_of_Korea	0	Icheon	city	37.20819754	127.479663
CR0005	2	01/09/1986	Asia	Republic_of_Korea	0	Suweon	city	37.2635727	127.0286009
CR0008	2	01/01/1990	Asia	_Korea	Chungbug	Jaeweon	city	37.1325821	128.1909481
CR0011	2	01/01/1990	Asia	Republic_of_Korea	Gangweon	Chuncheon	city	37.8813153	127.7299707
CR0033	3	01/01/1985	Asia	Republic_of_Korea	Jeonnam	Goheung_County	city	34.6112219	127.284978
CR0036	3	01/01/1986	Asia	_Korea	Chungbug	Ocheon	city	36.3063646	127.5712809
CS0001	3	06/06/2001	Americas	Costa_Rica	0	Parrita_Mas_1	city	9.5201874	-84.3275061
EG0015	2	01/09/1997	Africa	Egypt	0	SAKHA	city	31.0866656	30.9490733
FR0004	2	13/08/1986	Europe	France	Camargue	Arles	city	43.5939088	4.4689834
FR0006	2	13/08/1986	Europe	France	Camargue	Arles	city	43.5939088	4.4689834
FR0013	2	01/09/1988	Europe	France	Camargue	Arles	city	43.5939088	4.4689834
FR0014	2	01/09/1988	Europe	France	Camargue	Arles	city	43.5939088	4.4689834
FR0015	2	25/08/1989	Europe	France	Camargue	Arles	city	43.5939088	4.4689834
FR0025	2	21/08/1990	Europe	France	Camargue	Arles	city	43.5939088	4.4689834
FR0038	2	21/09/1993	Europe	France	Camargue	Arles	city	43.5939088	4.4689834
FR0095	2	18/08/1997	Europe	France	Camargue	Arles	city	43.5939088	4.4689834
FR0097	2	01/09/1997	Europe	France	Camargue	Arles	city	43.5939088	4.4689834
FR0117	2	08/09/2000	Europe	France	Camargue	Arles	city	43.5939088	4.4689834
FR0127	2	05/08/2004	Europe	France	Camargue	Arles	city	43.5939088	4.4689834
FR0157	2	29/08/2006	Europe	France	Camargue	Arles	city	43.5939088	4.4689834
FR0160	2	29/08/2006	Europe	France	Camargue	Arles	city	43.5939088	4.4689834
FR0167	2	01/09/2006	Europe	France	Camargue	Arles	city	43.5939088	4.4689834
FR0176	2	01/09/2006	Europe	France	Camargue	Arles	city	43.5939088	4.4689834
FR0180	2	01/09/2006	Europe	France	Camargue	Arles	city	43.5939088	4.4689834
FR0181	2	01/09/2006	Europe	France	Camargue	Arles	city	43.5939088	4.4689834
FR0182	2	01/09/2006	Europe	France	Camargue	Arles	city	43.5939088	4.4689834
FR0183	2	01/09/2006	Europe	France	Camargue	Arles	city	43.5939088	4.4689834
FR0185	2	01/09/2006	Europe	France	Camargue	Arles	city	43.5939088	4.4689834
FR0186	2	01/09/2006	Europe	France	Camargue	Arles	city	43.5939088	4.4689834
FR0193	2	05/09/2006	Europe	France	Camargue	Arles	city	43.5939088	4.4689834
FR0205	2	05/09/2006	Europe	France	Camargue	Arles	city	43.5939088	4.4689834
FR0207	2	05/09/2006	Europe	France	Camargue	Arles	city	43.5939088	4.4689834
FR0209	2	05/09/2006	Europe	France	Camargue	Arles	city	43.5939088	4.4689834
FR0217	2	29/08/2006	Europe	France	Camargue	Arles	city	43.5939088	4.4689834
FR0220	2	05/09/2006	Europe	France	Camargue	Arles	city	43.5939088	4.4689834
FR0225	2	05/09/2006	Europe	France	Camargue	Arles	city	43.5939088	4.4689834
FR0227	2	05/09/2006	Europe	France	Camargue	Arles	city	43.5939088	4.4689834
FR0230	2	05/09/2006	Europe	France	Camargue	Arles	city	43.5939088	4.4689834
FR0233	2	05/09/2006	Europe	France	Camargue	Arles	city	43.5939088	4.4689834
FR0237	2	05/09/2006	Europe	France	Camargue	Arles	city	43.5939088	4.4689834
FR0243	2	05/09/2006	Europe	France	Camargue	Arles	city	43.5939088	4.4689834
FR0255	2	10/09/2007	Europe	France	Camargue	Arles	city	43.5939088	4.4689834
FR0264	2	28/08/2008	Europe	France	Camargue	Arles	city	43.5939088	4.4689834
FR0314	2	26/08/2009	Europe	France	Camargue	Arles	city	43.5939088	4.4689834
FR0321	2	26/08/2009	Europe	France	Camargue	Arles	city	43.5939088	4.4689834
FR0335	2	01/09/2009	Europe	France	Camargue	Arles	city	43.5939088	4.4689834
FR0338	2	01/09/2009	Europe	France	Camargue	Arles	city	43.5939088	4.4689834
FR0345	2	03/09/2009	Europe	France	Camargue	Arles	city	43.5939088	4.4689834
FR0348	2	03/09/2009	Europe	France	Camargue	Arles	city	43.5939088	4.4689834
FR0374	2	03/09/2009	Europe	France	Camargue	Arles	city	43.5939088	4.4689834
FR0678	2	01/07/2012	Europe	France	Camargue	Arles	city	43.5939088	4.4689834
FR0682	2	01/07/2012	Europe	France	Camargue	Arles	city	43.5939088	4.4689834
FR0698	2	01/07/2012	Europe	France	Camargue	Arles	city	43.5939088	4.4689834
FR0699	2	01/07/2012	Europe	France	Camargue	Arles	city	43.5939088	4.4689834
FR0707	2	01/07/2012	Europe	France	Camargue	Arles	city	43.5939088	4.4689834
FR0777	2	01/08/2014	Europe	France	Camargue	Arles	city	43.5939088	4.4689834
FR0798	2	01/09/2012	Europe	France	Camargue	Arles	city	43.5939088	4.4689834
FR0924	2	01/12/2014	Europe	France	Camargue	Arles	city	43.5939088	4.4689834
GC0001	1	01/10/1990	Africa	Guinea	0	Seredou_Macenta	city	8.371919	-9.2868745
GH0006	3	16/12/2009	Africa	Ghana	0	Akuse_AGRIC_farms	gps_position	6.05726	0.08252
GH0007	3	28/10/2012	Africa	Ghana	0	Akuse_AGRIC_farms	gps_position	6.05726	0.08252
GR0012	2	08/09/2009	Europe	Greece	0	Thessaloniki_N.A.G.R.E.F	gps_position	40.6310556	22.71283056
GR0013	2	08/09/2009	Europe	Greece	0	Thessaloniki_N.A.G.R.E.F	gps_position	40.6310556	22.71283056
GR0014	2	08/09/2009	Europe	Greece	0	Thessaloniki_N.A.G.R.E.F	gps_position	40.6310556	22.71283056
GR0016	2	08/09/2009	Europe	Greece	0	Thessaloniki_N.A.G.R.E.F	gps_position	40.6310556	22.71283056
GR0017	2	08/09/2009	Europe	Greece	0	Thessaloniki_N.A.G.R.E.F	gps_position	40.6310556	22.71283056
GR0027	2	03/09/2009	Europe	Greece	0	Thessaloniki_N.A.G.R.E.F	gps_position	40.6172389	22.82879722
GR0028	2	03/09/2009	Europe	Greece	0	Thessaloniki_N.A.G.R.E.F	gps_position	40.6172389	22.82879722
GR0038	2	10/09/2009	Europe	Greece	0	Thessaloniki_N.A.G.R.E.F	gps_position	40.6310556	22.70261667
GR0060	2	15/10/2009	Europe	Greece	0	Thessaloniki_N.A.G.R.E.F	gps_position	41.0512778	23.38379722
GR0062	2	15/10/2009	Europe	Greece	0	Thessaloniki_N.A.G.R.E.F	gps_position	41.0702278	23.37644722
GR0063	2	15/10/2009	Europe	Greece	0	Thessaloniki_N.A.G.R.E.F	gps_position	41.0702278	23.37644722
GR0075	2	na	Europe	Greece	0	Thessaloniki_N.A.G.R.E.F	city	41.0702278	23.37644722
GT0001	3	01/09/1986	Americas	Guatemala	0	IZABAL_CRISTINA	province	15.36511635	-89.07859667
GY0011	1	01/06/1978	Americas	French_Guyana	0	COMBI	city	5.3391018	-52.9419686
GY0028	3	27/09/1999	Americas	French_Guyana	0	MANA,COCEROG	city	5.6680095	-53.7789581
GY0031	3	08/10/1999	Americas	French_Guyana	0	MANA,CROG	city	5.6680095	-53.7789581
HN0001	2	01/09/1993	Europe	Hungary	0	Szarvas	city	46.8635641	20.5526535
HN0006	2	06/09/2008	Europe	Hungary	0	Csarda_szallas	gps_position	46.8919444	20.92527778
HN0008	2	06/09/2008	Europe	Hungary	0	Csarda_szallas	gps_position	46.8919444	20.92527778
HN0018	2	06/09/2008	Europe	Hungary	0	Csarda_szallas	gps_position	46.9030556	20.92083333
HN0020	2	06/09/2008	Europe	Hungary	0	Csarda_szallas	gps_position	46.9030556	20.92083333
HN0027	2	18/09/2008	Europe	Hungary	0	Kiev_jszallas	gps_position	47.1719444	20.77638889
ID0005	3	08/11/1990	Asia	Indonesia	0	Sumatra_Sitiung	city	-1.0180965	101.6385328
ID0013	3	03/04/1991	Asia	Indonesia	0	Sumatra_Sitiung	city	-1.0180965	101.6385328
ID0017	3	01/01/2003	Asia	Indonesia	0	Lampung	province	-4.5585849	105.4068079
ID0020	3	01/01/2004	Asia	Indonesia	0	Lampung	province	-4.5585849	105.4068079
ID0021	3	01/01/2003	Asia	Indonesia	West_Java	Kuningan	city	-7.0138053	108.5700636
ID0025	3	01/01/2003	Asia	Indonesia	West_Java	Cianjur	city	-6.8168237	107.1425442
ID0027	3	01/01/2003	Asia	Indonesia	West_Java	Sukabumi	city	-7.2134052	106.6291304
ID0030	3	01/01/2005	Asia	Indonesia	Sud_Sumatra	Karang_Agung	province	-2.4232741	104.2395942
ID0190	3	na	Asia	Indonesia	0	Sumatra_Ouest	province	-0.903905799	100.652725
ID0200	3	na	Asia	Indonesia	0	Sumatra_Ouest	province	-0.903905799	100.652725
IN0110	2	01/01/1992	Asia	India	Uttar_Pradesh	0	province	26.8467088	80.9461592
IN0114	1	01/08/1997	Asia	India	Bandrakoti	0	city	30.5022648	78.3828006
IT0002	2	17/09/1986	Europe	Italy	Vercelli	0	city	45.3202272	8.4185735
IT0046	2	05/09/2008	Europe	Italy	Lombardie	Tavazzano	city	45.3264129	9.4028281
IT0053	2	05/09/2008	Europe	Italy	Lombardie	Tavazzano	city	45.3264129	9.4028281
IT0062	2	05/09/2008	Europe	Italy	Lombardie	Tavazzano	city	45.3264129	9.4028281
IT0104	2	01/01/2008	Europe	Italy	Venitie	Verona	city	45.4383842	10.9916215
IT0105	2	01/01/2008	Europe	Italy	Venitie	Verona	city	45.4383842	10.9916215
IT0112	2	01/01/2008	Europe	Italy	Vercelli	Vercelli	city	45.3202272	8.4185735
IT0117	2	01/01/2008	Europe	Italy	Vercelli	Vercelli	city	45.3202272	8.4185735
IT0135	2	14/10/2009	Europe	Italy	Piémont	Borgolavezzaro	gps_position	45.3	8.69
IT0138	2	14/10/2009	Europe	Italy	Piémont	Borgolavezzaro	gps_position	45.3	8.69
IT0140	2	14/10/2009	Europe	Italy	Piémont	Borgolavezzaro	gps_position	45.3	8.69
IT0143	2	14/10/2009	Europe	Italy	Piémont	Borgolavezzaro	gps_position	45.3	8.69
IT0145	2	14/10/2009	Europe	Italy	Piémont	Mortara	city	45.252204	8.732141
JP0004	2	01/01/1955	Asia	Japan	0	Aichi_Prefecture	province	35.1801883	136.9065647
KN0011	2	01/01/2013	Africa	Kenya	0	Mwea	province	-0.6688976	37.3594772
LA0003	1	28/09/2009	Asia	Laos	Luang_prabang	Silalek	gps_position	19.62223	102.055
LA0004	1	28/09/2009	Asia	Laos	Luang_prabang	Silalek	gps_position	19.62223	102.055
LA0005	1	28/09/2009	Asia	Laos	Luang_prabang	Silalek	gps_position	19.62223	102.055
LA0006	1	28/09/2009	Asia	Laos	Luang_prabang	Silalek	gps_position	19.62223	102.055
LA0007	1	28/09/2009	Asia	Laos	Luang_prabang	Silalek	gps_position	19.62223	102.055
LA0009	1	28/09/2009	Asia	Laos	Luang_prabang	Silalek	gps_position	19.62223	102.055
LA0010	1	28/09/2009	Asia	Laos	Luang_prabang	Silalek	gps_position	19.62223	102.055
LA0012	1	28/09/2009	Asia	Laos	Luang_prabang	Silalek	gps_position	19.62223	102.055
LA0014	1	28/09/2009	Asia	Laos	Luang_prabang	Silalek	gps_position	19.62223	102.055
LA0015	1	28/09/2009	Asia	Laos	Luang_prabang	Silalek	gps_position	19.62223	102.055
LA0018	1	28/09/2009	Asia	Laos	Luang_prabang	Silalek	gps_position	19.62223	102.055
LA0019	1	28/09/2009	Asia	Laos	Luang_prabang	Silalek	gps_position	19.62223	102.055
LA0020	1	28/09/2009	Asia	Laos	Luang_prabang	Silalek	gps_position	19.62223	102.055
LA0021	1	28/09/2009	Asia	Laos	Luang_prabang	Silalek	gps_position	19.62223	102.055
LA0022	1	28/09/2009	Asia	Laos	Luang_prabang	Silalek	gps_position	19.62223	102.055
LA0023	1	28/09/2009	Asia	Laos	Luang_prabang	Silalek	gps_position	19.62223	102.055
LA0024	1	28/09/2009	Asia	Laos	Luang_prabang	Silalek	gps_position	19.62223	102.055
LA0025	1	28/09/2009	Asia	Laos	Luang_prabang	Silalek	gps_position	19.62223	102.055
LA0026	1	28/09/2009	Asia	Laos	Luang_prabang	Silalek	gps_position	19.62223	102.055
MC0004	2	24/09/1997	Africa	Morocco	0	Larache	city	35.1744271	-6.1473964
MC0005	2	24/09/1997	Africa	Morocco	0	Larache	city	35.1744271	-6.1473964
MC0009	2	24/09/1997	Africa	Morocco	0	Larache	city	35.1744271	-6.1473964
MC0013	2	24/09/1997	Africa	Morocco	0	Larache	city	35.1744271	-6.1473964
MC0014	2	24/09/1997	Africa	Morocco	0	Larache	city	35.1744271	-6.1473964
MC0018	2	24/09/1997	Africa	Morocco	0	Larache	city	35.1744271	-6.1473964
MC0020	2	24/09/1997	Africa	Morocco	0	Larache	city	35.1744271	-6.1473964
MC0021	2	24/09/1997	Africa	Morocco	0	Larache	city	35.1744271	-6.1473964
MC0041	2	05/10/1999	Africa	Morocco	0	Lahmar_Gharb	city	34.729049	-6.2468903
MD0116	3	15/04/1992	Africa	Madagascar	0	Sambaina	city	-18.892453	47.7813995
MD0188	3	12/04/2001	Africa	Madagascar	Lac_Alaotra	Ambohitsilaozana	city	-17.6993037	48.4674819
MD0204	3	14/04/2001	Africa	Madagascar	Antsirabe	Tsi-kamo_	city	-19.8730077	47.0291162
MD0207	2	16/04/2001	Africa	Madagascar	Antsirabe	Antanivao	city	-19.871652	47.035043
MD0208	2	16/04/2001	Africa	Madagascar	Antsirabe	Antanivao	city	-19.871652	47.035043
MD0355	3	16/05/2003	Africa	Madagascar	0	Antananarivo	city	-18.8791902	47.5079055
MD0772	3	04/03/2004	Africa	Madagascar	0	Manandona	city	-20.062611	47.055759
MD0790	3	25/03/2004	Africa	Madagascar	0	Moratsiazo	city	-19.0833333	46.75
MD0824	3	27/04/2004	Africa	Madagascar	0	Andranomanelatra	?	-19.80416863	47.21424144
MD0840	3	05/05/2004	Africa	Madagascar	0	Fifamanor	?	-19.8230291	47.1255235
MD0866	3	05/05/2004	Africa	Madagascar	0	Fifamanor	?	-19.8230291	47.1255235
MD0914	3	28/01/2005	Africa	Madagascar	0	Andranomanelatra	?	-19.80416863	47.21424144
MD0929	3	28/01/2005	Africa	Madagascar	0	Andranomanelatra	?	-19.80416863	47.21424144
MD0931	3	28/01/2005	Africa	Madagascar	0	Andranomanelatra	?	-19.80416863	47.21424144
MD0942	3	28/01/2005	Africa	Madagascar	0	Andranomanelatra	?	-19.80416863	47.21424144
MD0946	3	03/02/2005	Africa	Madagascar	0	Andranomanelatra	?	-19.80416863	47.21424144
MD0948	3	03/02/2005	Africa	Madagascar	0	Andranomanelatra	?	-19.80416863	47.21424144
MD1040	2	04/04/2005	Africa	Madagascar	0	Antananarivo	city	-18.8791902	47.5079055
MD1045	3	04/04/2005	Africa	Madagascar	0	Ambatolampy	province	-19.3836846	47.4392352
MD1048	3	04/04/2005	Africa	Madagascar	0	Ambatolampy	province	-19.3836846	47.4392352
MD1054	3	05/04/2005	Africa	Madagascar	0	Manandona	city	-20.062611	47.055759
MD1057	3	05/04/2005	Africa	Madagascar	0	Manandona	city	-20.062611	47.055759
MD1061	3	13/04/2005	Africa	Madagascar	0	Vinaninkarena	city	4.137361403	-73.62860109
MD1080	3	05/04/2005	Africa	Madagascar	0	Manandona	city	-20.062611	47.055759
MD1096	3	14/04/2005	Africa	Madagascar	0	Andranomanelatra	?	-19.80416863	47.21424144
MD1098	3	14/04/2005	Africa	Madagascar	0	Andranomanelatra	?	-19.80416863	47.21424144
MD1171	3	20/04/2005	Africa	Madagascar	0	Andranomanelatra	?	-19.80416863	47.21424144
MD1231	3	03/03/2006	Africa	Madagascar	0	Andranomanelatra	?	-19.80416863	47.21424144
MD1331	3	13/04/2006	Africa	Madagascar	0	Andranomanelatra	?	-19.80416863	47.21424144
MD1337	3	13/04/2006	Africa	Madagascar	0	Andranomanelatra	?	-19.80416863	47.21424144
MD1341	3	13/04/2006	Africa	Madagascar	0	Andranomanelatra	?	-19.80416863	47.21424144
ML0025	3	01/09/1986	Africa	Mali	0	Niema	city	12.2166667	-6.616666667
ML0060	3	01/01/2009	Africa	Mali	0	Sikasso	city	11.3223834	-5.6983979
ML0062	1	01/01/2009	Africa	Mali	0	Sikasso	city	11.3223834	-5.6983979
ML0066	1	01/10/2011	Africa	Mali	0	Sikasso	city	11.3223834	-5.6983979
NG0012	3	17/10/2009	Africa	Nigeria	0	Edozhigi	city	9.0763172	5.8775964
NG0026	3	15/11/2009	Africa	Nigeria	0	Ibadan	city	7.3775355	3.9470396
NG0041	3	15/11/2009	Africa	Nigeria	0	Ibadan	city	7.3775355	3.9470396
NG0054	3	15/11/2009	Africa	Nigeria	0	Ibadan	city	7.3775355	3.9470396
NG0065	3	15/11/2009	Africa	Nigeria	0	Ibadan	city	7.3775355	3.9470396
NG0095	3	15/11/2009	Africa	Nigeria	0	Ibadan	city	7.3775355	3.9470396
NG0102	3	30/10/2010	Africa	Nigeria	0	Ibadan	city	7.3775355	3.9470396
NG0118	2	30/10/2010	Africa	Nigeria	0	Ibadan	city	7.3775355	3.9470396
NG0121	2	30/10/2010	Africa	Nigeria	0	Ibadan	city	7.3775355	3.9470396
NG0135	3	15/11/2009	Africa	Nigeria	0	Ibadan	city	7.3775355	3.9470396
NG0177	2	15/11/2009	Africa	Nigeria	0	Ibadan	city	7.3775355	3.9470396
NG0190	3	15/11/2009	Africa	Nigeria	0	Ibadan	city	7.3775355	3.9470396
NG0191	3	15/11/2009	Africa	Nigeria	0	Ibadan	city	7.3775355	3.9470396
NG0192	3	15/11/2009	Africa	Nigeria	0	Ibadan	city	7.3775355	3.9470396
NG0197	3	15/11/2009	Africa	Nigeria	0	Ibadan	city	7.3775355	3.9470396
NG0199	3	15/11/2009	Africa	Nigeria	0	Ibadan	city	7.3775355	3.9470396
NG0201	3	28/10/2010	Africa	Nigeria	0	Ikenne	city	6.8717415	3.7105118
NG0240	3	13/08/2010	Africa	Nigeria	0	Abéocuta	city	7.147502	3.3619356
NG0242	3	19/08/2009	Africa	Nigeria	0	Abéocuta	city	7.147502	3.3619356
NG0245	3	17/10/2009	Africa	Nigeria	0	Abéocuta	city	7.147502	3.3619356
NP0004	3	09/09/1989	Asia	Nepal	0	Kathmandu_	city	27.7172453	85.3239605
NP0012	1	21/09/1992	Asia	Nepal	0	Lumle	city	28.3762457	83.8313923
NP0026	1	25/09/1994	Asia	Nepal	0	Jumla	province	29.2787765	82.12784
NP0032	2	01/01/2009	Asia	Nepal	Lalitpur	Khumaltar	city	27.6485219	85.3252527
NP0036	4	01/01/2009	Asia	Nepal	Kaski	Begnas	province	28.1739372	84.0973258
NP0037	4	01/01/2009	Asia	Nepal	Kaski	Begnas	province	28.1739372	84.0973258
NP0041	3	01/01/2009	Asia	Nepal	Kaski	Begnas	province	28.1739372	84.0973258
NP0052	2	01/01/2008	Asia	Nepal	Kathmandu	Sangle_VDC9	city	27.800872	85.31943325
NP0058	1	01/01/2008	Asia	Nepal	Kathmandu	Sangle_VDC9	city	27.800872	85.31943325
NP0061	3	01/01/2008	Asia	Nepal	Kathmandu	Sangle_VDC9	city	27.800872	85.31943325
NP0068	4	01/01/2009	Asia	Nepal	Kaski	Lumle	city	28.3762457	83.8313923
NP0070	4	01/01/2009	Asia	Nepal	Kaski	Lumle	city	28.3762457	83.8313923
NP0075	4	01/01/2009	Asia	Nepal	Kaski	Lumle	city	28.3762457	83.8313923
NP0077	1	01/01/2009	Asia	Nepal	Kaski	Lumle	city	28.3762457	83.8313923
NP0089	4	01/01/2009	Asia	Nepal	Kaski	Begnas	province	28.1739372	84.0973258
NP0091	4	01/01/2009	Asia	Nepal	Kaski	Begnas	province	28.1739372	84.0973258
NP0092	4	01/01/2009	Asia	Nepal	Kaski	Begnas	province	28.1739372	84.0973258
NP0096	4	01/01/2009	Asia	Nepal	Kaski	Begnas	province	28.1739372	84.0973258
NP0103	4	01/01/2009	Asia	Nepal	Kaski	Begnas	province	28.1739372	84.0973258
NP0107	4	01/01/2009	Asia	Nepal	Kaski	Begnas	province	28.1739372	84.0973258
NP0108	4	01/01/2009	Asia	Nepal	Kaski	Begnas	province	28.1739372	84.0973258
NP0129	3	01/01/2008	Asia	Nepal	Kathmandu	Sangle_VDC9	city	27.800872	85.31943325
NP0138	1	01/01/2008	Asia	Nepal	Kaski	Dhampus-1	city	28.3068725	83.8419989
NP0143	1	01/01/2008	Asia	Nepal	Kaski	Dhampus-1	city	28.3068725	83.8419989
NP0153	2	01/01/2009	Asia	Nepal	Lalitpur	Godavari	city	27.60862586	85.35933704
NR0001	2	11/12/2013	Africa	Niger	Lossa	Lossa	gps_position	14.22046	1.12394
NR0006	3	16/11/2013	Africa	Niger	Niamey	Bonfeba	gps_position	14.22046	1.12394
NR0009	3	16/11/2013	Africa	Niger	Niamey	Bonfeba	gps_position	14.22556	1.11219
NR0024	3	16/11/2013	Africa	Niger	Niamey	Bonfeba	gps_position	14.22046	1.12394
PH0014	3	10/02/1986	Asia	Philippines	0	Los_Banos	city	14.1699121	121.2440631
PH0019	3	10/02/1986	Asia	Philippines	0	Los_Banos	city	14.1699121	121.2440631
PH0130	3	01/01/1990	Asia	Philippines	0	IRRI_Caliraya	province	14.2993252	121.5298637
PH0151	3	01/01/1990	Asia	Philippines	0	IRRI_Caliraya	province	14.2993252	121.5298637
PH0152	2	01/01/1990	Asia	Philippines	0	IRRI_Caliraya	province	14.2993252	121.5298637
PH0163	3	01/01/1992	Asia	Philippines	0	IRRI_Caliraya	province	14.2993252	121.5298637
PH0170	3	01/01/1992	Asia	Philippines	0	IRRI_Caliraya	province	14.2993252	121.5298637
PH0173	3	01/01/1984	Asia	Philippines	Batangas	Cuenca	city	13.9041159	121.0507098
PH0178	3	01/01/1992	Asia	Philippines	0	IRRI_Caliraya	province	14.2993252	121.5298637
PH0200	3	01/08/2012	Asia	Philippines	Eastern_Visayas	Leyte	city	11.34975713	124.4666721
PH0211	1	01/07/2012	Asia	Philippines	Luzon	Cavinte,_Laguna	city	14.2646732	121.5455292
PH0216	3	01/07/2012	Asia	Philippines	Luzon	Cavinte,_Laguna	city	14.2646732	121.5455292
PH0220	3	01/07/2012	Asia	Philippines	Luzon	Cavinte,_Laguna	city	14.2646732	121.5455292
PH0242	3	01/09/2012	Asia	Philippines	Negros_Island	San_Carlos	city	10.476297	123.421711
PH0275	3	01/09/2012	Asia	Philippines	Negros_Island	San_Carlos	city	10.476297	123.421711
PH0432	3	01/09/2012	Asia	Philippines	Mindanao	Cotabato	province	7.1083349	125.0388164
PH0544	3	01/11/2012	Asia	Philippines	Mindanao	Zamboanga_del_Norte	city	8.3886282	123.1688883
PN0003	3	29/08/1986	Americas	Panama	0	David	city	8.4007278	-82.4427769
PR0025	2	05/09/1991	Europe	Portugal	0	Tejo_Coruche_Monte_V	city	38.9736645	-8.4403573
RM0001	2	01/10/1997	Europe	Roumania	0	Oltenita	city	44.0854664	26.637483
SN0009	3	15/10/1986	Africa	Senegal	0	Djibelor	city	12.552757	-16.322291
SP0005	2	15/09/1994	Europe	Spain	Tarragone	AMPOSTA,SALATS,DELTA_DEL_EBRO	city	40.6837192	0.6298922
SP0006	2	07/10/1994	Europe	Spain	Aragon	0	province	41.5976275	-0.9056623
SP0022	2	19/04/1999	Europe	Spain	SEVILLA	Villafranco_del_Guadalquivir	city	37.132122	-6.165179
SP0026	2	10/03/2000	Europe	Spain	Andalusia	CIFA-Las_Torres	city	40.9080445	-5.6530252
SP0038	1	03/03/2000	Europe	Spain	Andalusia	CIFA-Las_Torres	city	40.9080445	-5.6530252
SP0043	2	03/03/2000	Europe	Spain	Andalusia	CIFA-Las_Torres	city	40.9080445	-5.6530252
SP0044	2	03/03/2000	Europe	Spain	Andalusia	CIFA-Las_Torres	city	40.9080445	-5.6530252
SP0125	2	01/01/2006	Europe	Spain	0	Silla	city	39.3626846	-0.4120058
SP0141	2	01/01/2006	Europe	Spain	Tarragone	8	province	41.1188827	1.2444909
SP0143	2	01/01/2006	Europe	Spain	Tarragone	8	province	41.1188827	1.2444909
SP0149	2	01/01/2006	Europe	Spain	Tarragone	4	province	41.1188827	1.2444909
SP0162	2	01/01/2006	Europe	Spain	Tarragone	2	province	41.1188827	1.2444909
SP0167	2	01/01/2006	Europe	Spain	0	Pego_(junta_arroz_ecologico)	city	38.8429246	-0.1156943
SP0168	2	01/01/2006	Europe	Spain	0	Casa_catalans_(sollana)	city	39.2779662	-0.3830231
SP0172	2	01/01/2006	Europe	Spain	0	Cavallo_de_la_llonga_(llonga)	city	39.368948	3.2213897
SP0173	2	01/01/2006	Europe	Spain	0	Campillo-casa-cubella_(sollana)	city	39.2779662	-0.3830231
SP0179	2	01/01/2006	Europe	Spain	0	Compra_(sueca)	city	39.2033565	-0.3113278
SP0184	2	01/01/2006	Europe	Spain	0	Cami_sequita_nova_(llonga)	city	39.368948	3.2213897
SP0216	2	08/08/2007	Europe	Spain	Valance	Sollana	city	39.2779662	-0.3830231
SP0227	2	19/08/2007	Europe	Spain	Valance	Sollana	city	39.2779662	-0.3830231
TG0004	1	03/12/2012	Africa	Togo/ghana?	0	Elavayo	gps_position	7.15421	0.4249
TG0005	3	11/12/2012	Africa	Togo	0	Assomè	gps_position	6.21265	1.17937
TG0008	1	11/12/2012	Africa	Togo/ghana?	0	Elavayo	gps_position	7.15405	0.42466
TG0011	1	11/12/2012	Africa	Togo/ghana?	0	Elavayo	gps_position	7.15422	0.42489
TG0032	1	11/12/2012	Africa	Togo/ghana?	0	Elavayo	gps_position	7.15422	0.42489
TG0043	1	11/12/2012	Africa	Togo/ghana?	0	Elavayo	gps_position	7.15405	0.42466
TH0004	3	19/07/1987	Asia	Thailand	0	Chengmai	city	18.787747	98.9931284
TH0052	3	25/08/1980	Asia	Thailand	0	Nakhonsi	province	8.4303975	99.9631219
TR0006	2	01/07/1995	Europe	Turkey	0	Balabanköy_Uzunköprü	city	41.090075	26.549133
TW0010	2	na	Asia	Taiwan	Nankang	Taipei	city	25.0329694	121.5654177
UR0005	2	01/01/1998	Americas	Uruguay	0	UEPL	city	-33.28095366	-54.1843929
UR0006	2	01/01/1998	Americas	Uruguay	0	Rio_Branco	province	-32.5931047	-53.3744131
UR0008	2	01/01/1997	Americas	Uruguay	0	UEPL-Prog_Arroz	city	-33.28095366	-54.1843929
US0001	1	01/08/1987	Americas	USA	Arkansas	Stuttgart	city	34.5003748	-91.5526281
US0003	1	01/08/1987	Americas	USA	Arkansas	Stuttgart	city	34.5003748	-91.5526281
US0005	2	01/08/1987	Americas	USA	Arkansas	Cross_Cnty	province	35.2998913	-90.8294002
US0006	1	01/09/1988	Americas	USA	Mississipi	Stoneville	city	33.4240055	-90.9151014
US0008	2	01/09/1988	Americas	USA	Texas	Beaumont	city	30.080174	-94.1265562
US0009	2	01/08/1988	Americas	USA	Texas	Warton_Cnty	city	29.3690932	-96.1526985
US0010	2	01/07/1988	Americas	USA	Texas	Jackson_Cnty	province	28.9340886	-96.5356449
US0030	3	01/01/1975	Americas	USA	Louisiana	0	province	30.9842977	-91.9623327
US0032	4	01/01/1964	Americas	USA	Louisiana	0	province	30.9842977	-91.9623327
US0033	2	01/01/1975	Americas	USA	Texas	0	province	31.9685988	-99.9018131
US0035	2	01/01/1974	Americas	USA	Texas	0	province	31.9685988	-99.9018131
US0036	2	01/01/1974	Americas	USA	Louisiana	0	province	30.9842977	-91.9623327
US0039	2	01/01/1985	Americas	USA	Louisiana	0	province	30.9842977	-91.9623327
US0041	1	01/01/1985	Americas	USA	Mississipi	0	province	32.3546679	-89.3985283
US0052	4	01/01/1959	Americas	USA	Louisiana	Calcasieu	province	30.2089286	-93.3388917
US0089	2	01/01/1992	Americas	USA	Arkansas	Lonoke	city	34.7839795	-91.8998611
US0090	1	01/01/1992	Americas	USA	Arkansas	Lonoke	city	34.7839795	-91.8998611
US0091	2	01/01/1992	Americas	USA	Arkansas	Lonoke	city	34.7839795	-91.8998611
US0098	2	01/01/1992	Americas	USA	Arkansas	Lonoke	city	34.7839795	-91.8998611
US0099	1	01/01/1992	Americas	USA	Arkansas	Lonoke	city	34.7839795	-91.8998611
US0100	1	01/01/1992	Americas	USA	Arkansas	Lonoke	city	34.7839795	-91.8998611
US0106	2	01/01/1992	Americas	USA	Arkansas	Lonoke	city	34.7839795	-91.8998611
US0107	1	01/01/1992	Americas	USA	Arkansas	Lonoke	city	34.7839795	-91.8998611
US0119	2	01/01/1992	Americas	USA	Arkansas	Lonoke	city	34.7839795	-91.8998611
US0160	2	01/01/1992	Americas	USA	Arkansas	Lonoke	city	34.7839795	-91.8998611
US0164	2	01/01/1992	Americas	USA	Arkansas	Lonoke	city	34.7839795	-91.8998611
VN0002	3	11/09/2006	Americas	Venezuela	Guarico	Carretera_nacional_Calabozo_San__Fernando_(Miranda)	city	8.8985763	-67.4477399
VT0001	3	09/10/1989	Asia	Vietnam	0	Hochi_Minh	city	10.8230989	106.6296638
VT0003	1	16/02/1994	Asia	Vietnam	Thuanthien_Hue	Huong_Thuy_Thuy_Tan	city	16.4651937	107.6416471
VT0005	3	16/02/1994	Asia	Vietnam	Thuanthien_Hue	Huong_Thuy_Thuy_Tan	city	16.4651937	107.6416471
VT0009	3	16/02/1994	Asia	Vietnam	Thuanthien_Hue	Huong_Viny_Thuy_Duong	city	16.4411867	107.620996
VT0010	1	16/02/1994	Asia	Vietnam	Hue	Thuy_Phuong	city	16.4782764	107.58291
VT0011	3	22/06/2001	Asia	Vietnam	Ninh_binh	Hoa_lu	city	20.248813	105.9112424
VT0014	3	28/06/2001	Asia	Vietnam	Ninh_binh	Hoa_lu	city	20.248813	105.9112424
VT0017	3	20/08/2001	Asia	Vietnam	Thai_nguyen	Pho_yen	city	21.413875	105.8486183
VT0027	1	01/01/2003	Asia	Vietnam	Phu_Ly	0	city	20.5316929	105.9176291
VT0030	1	01/01/2003	Asia	Vietnam	Hanam	Kim_Bang	province	20.5633623	105.8562473
