## Supplementary material for "Ecological Differentiation Among Globally Distributed Lineages of the Rice Blast Fungus *Pyricularia oryzae*": Table 1 - source data 2

node1	node2	isolate@lineage	nodes_pair_type(external_or_internal_branches)
13	12	CH1097@1	external
15	14	CH1110@1	external
22	21	CH1093@1	external
25	24	LA0022@1	external
26	24	VT0003@1	external
28	27	CH1003@1	external
31	30	CH1020@1	external
33	32	CH1000@1	external
34	32	CH1118@1	external
35	29	CH1103@1	external
40	39	CH1104@1	external
41	39	CH1106@1	external
42	38	CH1087@1	external
43	37	CH0998@1	external
44	36	CH1001@1	external
48	47	CH1153@1	external
51	50	CH1130@1	external
52	50	CH1150@1	external
57	56	CH1096@1	external
59	58	CH1073@1	external
60	58	CH1124@1	external
63	62	CH1069@1	external
69	68	CH1004@1	external
70	68	CH1008@1	external
71	67	CH1075@1	external
73	72	CH1127@1	external
74	72	CH0997@1	external
75	65	CH1019@1	external
78	77	CH1066@1	external
79	77	CH1084@1	external
80	76	CH1012@1	external
82	81	CH1070@1	external
83	81	CH1017@1	external
86	85	CH1125@1	external
88	87	CH1123@1	external
91	90	CH1005@1	external
92	90	CH1076@1	external
95	94	CH1071@1	external
96	94	CH1101@1	external
98	97	CH1009@1	external
100	99	CH1151@1	external
104	103	CH1100@1	external
106	105	CH1146@1	external
107	105	CH1014@1	external
108	102	CH1080@1	external
109	101	CH1018@1	external
110	84	CH1083@1	external
112	111	CH1117@1	external
113	111	CH1144@1	external
116	115	CH1111@1	external
117	115	CH1088@1	external
119	118	CH1143@1	external
120	118	CH1142@1	external
123	122	CH1098@1	external
125	124	CH1116@1	external
127	126	CH1140@1	external
129	128	CH1079@1	external
130	128	CH1095@1	external
131	121	CH1002@1	external
132	18	CH1112@1	external
135	134	CH1064@1	external
136	134	CH1126@1	external
140	139	CH1158@1	external
141	139	CH1164@1	external
145	144	CH0072@1	external
146	144	CH0460@1	external
147	143	CH0454@1	external
150	149	CH0475@1	external
154	153	TN0015@1	external
155	153	TN0001@1	external
159	158	IN0051@1	external
160	158	BD0027@1	external
162	161	IN0116@1	external
164	163	IN0114@1	external
165	163	IN0115@1	external
169	168	IN0069@1	external
170	168	IN0066@1	external
172	171	JP0003@1	external
174	173	CH0473@1	external
178	177	CH0051@2	external
179	177	CH0063@2	external
182	181	JP0004@2	external
184	183	CH0553@2	external
185	183	CH0052@2	external
189	188	US0036@2	external
191	190	AG0026@2	external
193	192	CL0020@2	external
196	195	KN0011@2	external
198	197	MC0014@2	external
201	200	GR0060@2	external
202	200	MC0016@2	external
204	203	GR0016@2	external
205	203	FR0127@2	external
207	206	US0008@2	external
209	208	US0005@2	external
211	210	US0091@2	external
212	210	US0098@2	external
215	214	CR0005@2	external
219	218	SP0005@2	external
220	218	FR0095@2	external
223	222	CH0092@2	external
224	222	NP0032@2	external
225	221	CR0002@2	external
228	227	TW0010@2	external
230	229	CH0860@2	external
232	231	CH0551@2	external
234	233	HN0027@2	external
236	235	HN0001@2	external
237	235	HN0006@2	external
238	226	EG0015@2	external
240	239	FR0013@2	external
242	241	BR0120@2	external
243	241	FR0014@2	external
247	246	CD0113@2	external
252	251	BR0013@2	external
255	254	GR0075@2	external
257	256	AG0004@2	external
259	258	BR0112@2	external
260	258	BR0105@2	external
262	261	BR0114@2	external
263	261	BR0059@2	external
264	250	BR0049@2	external
265	249	BR0099@2	external
266	248	BR0003@2	external
268	267	BN0050@2	external
271	270	FR0004@2	external
273	272	RM0001@2	external
275	274	FR0038@2	external
278	277	FR0097@2	external
279	277	PR0009@2	external
281	280	FR0225@2	external
282	280	FR0160@2	external
284	283	BN0202@2	external
285	283	BN0070@2	external
286	244	BN0047@2	external
287	175	CH1011@1	external
291	290	NP0026@1	external
293	292	NP0138@1	external
294	292	NP0012@1	external
297	296	CH0452@1	external
299	298	Pyo-65150715-00976@4	external
302	301	NP0036@4	external
304	303	US0032@4	external
308	307	IN0017@4	external
310	309	CH0678@4	external
312	311	IN0082@4	external
313	311	IN0083@4	external
315	314	IN0092@4	external
317	316	IN0094@4	external
319	318	IN0084@4	external
320	318	BN0119@4	external
322	321	TN0038@4	external
325	324	IN0077@4	external
327	326	IN0074@4	external
329	328	IN0071@4	external
330	328	IN0072@4	external
331	323	IN0076@4	external
332	300	NP0103@4	external
334	333	NP0058@1	external
336	335	CH0539@1	external
339	338	CH0571@1	external
342	341	CH0561@1	external
344	343	CH0565@1	external
346	345	CH0531@1	external
348	347	CH0564@1	external
350	349	CH0333@1	external
351	349	CH0562@1	external
352	340	CH0533@1	external
353	337	CH0532@1	external
354	288	BF0072@1	external
356	355	CD0096@1	external
357	355	BR0060@1	external
358	148	CH0043@1	external
362	361	LA0004@1	external
363	361	VT0027@1	external
365	364	LA0018@1	external
368	367	LA0019@1	external
369	367	LA0007@1	external
370	366	LA0025@1	external
372	371	LA0005@1	external
378	377	LA0009@1	external
379	377	LA0020@1	external
380	376	LA0003@1	external
381	375	LA0006@1	external
384	383	RW0010@1	external
385	383	GY0011@1	external
386	382	LA0023@1	external
387	373	LA0010@1	external
388	16	VT0030@1	external
389	10	CH1120@1	external
390	11	CH0675@3	external
393	392	AG0003@3	external
395	394	ID0025@3	external
396	394	NP0004@3	external
401	400	MZ0003@3	external
404	403	CH0549@3	external
405	403	CH0550@3	external
407	406	CH0110@3	external
409	408	CR0033@3	external
412	411	GT0001@3	external
413	411	ML0025@3	external
415	414	CL3.6.7@3	external
416	414	CL0006@3	external
421	420	BF0053@3	external
423	422	BF0060@3	external
425	424	Pyo-65120417-00305@3	external
427	426	BF0034@3	external
430	429	NG0095@3	external
432	431	NG0041@3	external
435	434	GH0007@3	external
437	436	CD0203@3	external
438	436	CD0254@3	external
439	433	NG0012@3	external
440	428	BF0061@3	external
442	441	BN0013@3	external
444	443	BN0170@3	external
445	443	BN0036@3	external
448	447	MD0840@3	external
450	449	MD0116@3	external
452	451	MD0204@3	external
454	453	MD0790@3	external
455	453	MD0202@3	external
457	456	MD0188@3	external
460	459	MD0824@3	external
461	459	MD0929@3	external
462	458	MD0866@3	external
463	417	CH0328@3	external
465	464	PH0178@3	external
468	467	ID0005@3	external
470	469	PH0091@3	external
476	475	CD0073@3	external
477	475	BF0030@3	external
478	474	BF0041@3	external
479	473	CD0101@3	external
482	481	PN0003@3	external
484	483	BL0003@3	external
486	485	CL0026@3	external
488	487	CL0096@3	external
489	487	AG0031@3	external
491	490	VN0002@3	external
492	490	AG0005@3	external
493	471	IN0058@3	external
494	466	PH0158@3	external
495	397	Pyo-65101104-00048@3	external
496	8	TH0052@3	external
497	7	PH0163@3	external
498	6	ID0013@3	external
500	499	TH0004@3	external
502	501	Pyo-65130312-00741@3	external
504	503	IN0098@3	external
506	505	CR0036@3	external
509	508	Pyo-65150527-00965@3	external
512	511	PH0019@3	external
513	511	PH0118@3	external
514	510	Pyo-65131219-00949@3	external
516	515	PH0220@3	external
517	515	ID0020@3	external
518	4	Pyo-65121003-00562@3	external
521	520	PH0168@3	external
523	522	PH0170@3	external
524	522	PH0103@3	external
525	519	Pyo-65101104-00052@3	external
526	2	Pyo-65110513-00078@3	external
527	2	Pyo-65130311-00693@3	external
21	20	1	internal
21	23	1	internal
24	23	1	internal
27	23	1	internal
30	29	1	internal
32	30	1	internal
27	29	1	internal
39	38	1	internal
38	37	1	internal
37	36	1	internal
36	20	1	internal
20	19	1	internal
50	49	1	internal
47	49	1	internal
47	46	1	internal
58	56	1	internal
56	55	1	internal
68	67	1	internal
67	66	1	internal
72	66	1	internal
66	65	1	internal
65	64	1	internal
64	62	1	internal
62	61	1	internal
61	55	1	internal
55	54	1	internal
77	76	1	internal
76	64	1	internal
81	61	1	internal
87	85	1	internal
85	84	1	internal
90	89	1	internal
94	93	1	internal
93	89	1	internal
89	87	1	internal
97	93	1	internal
97	99	1	internal
99	101	1	internal
101	102	1	internal
102	103	1	internal
103	105	1	internal
84	54	1	internal
54	53	1	internal
53	49	1	internal
111	53	1	internal
115	114	1	internal
118	114	1	internal
114	46	1	internal
46	45	1	internal
45	19	1	internal
19	18	1	internal
128	126	1	internal
126	124	1	internal
124	122	1	internal
122	121	1	internal
121	45	1	internal
18	17	1	internal
134	133	1	internal
133	17	1	internal
139	138	1	internal
144	143	1	internal
143	142	1	internal
142	138	1	internal
138	137	1	internal
137	133	1	internal
137	359	1	internal
149	148	1	internal
153	152	1	internal
152	151	1	internal
151	149	1	internal
151	355	1	internal
158	157	1	internal
157	161	1	internal
161	163	1	internal
157	156	1	internal
168	167	1	internal
167	171	1	internal
167	166	1	internal
166	156	1	internal
156	152	1	internal
171	173	1	internal
177	176	2	internal
183	181	2	internal
181	180	2	internal
180	176	2	internal
200	199	2	internal
203	199	2	internal
199	197	2	internal
197	195	2	internal
195	194	2	internal
194	192	2	internal
192	190	2	internal
190	188	2	internal
188	187	2	internal
187	186	2	internal
186	180	2	internal
186	244	2	internal
210	208	2	internal
208	206	2	internal
206	194	2	internal
214	213	2	internal
213	187	2	internal
218	217	2	internal
222	221	2	internal
221	217	2	internal
217	216	2	internal
216	214	2	internal
227	226	2	internal
216	226	2	internal
229	227	2	internal
231	229	2	internal
233	231	2	internal
235	233	2	internal
241	239	2	internal
239	213	2	internal
246	245	2	internal
245	244	2	internal
258	256	2	internal
256	254	2	internal
254	253	2	internal
253	251	2	internal
261	253	2	internal
251	250	2	internal
250	249	2	internal
249	248	2	internal
248	246	2	internal
267	245	2	internal
277	276	2	internal
280	276	2	internal
276	274	2	internal
274	272	2	internal
272	270	2	internal
270	269	2	internal
269	267	2	internal
283	269	2	internal
292	290	1	internal
290	289	1	internal
296	295	1	internal
295	289	1	internal
295	333	1	internal
333	335	1	internal
335	337	1	internal
337	338	1	internal
338	340	1	internal
340	341	1	internal
341	343	1	internal
343	345	1	internal
345	347	1	internal
347	349	1	internal
289	288	1	internal
288	166	1	internal
298	300	4	internal
300	301	4	internal
301	303	4	internal
303	305	4	internal
305	321	4	internal
321	323	4	internal
323	324	4	internal
324	326	4	internal
326	328	4	internal
305	306	4	internal
306	307	4	internal
307	309	4	internal
309	311	4	internal
306	314	4	internal
314	316	4	internal
316	318	4	internal
148	142	1	internal
361	360	1	internal
364	360	1	internal
366	364	1	internal
367	366	1	internal
360	359	1	internal
359	371	1	internal
371	373	1	internal
373	374	1	internal
374	375	1	internal
374	382	1	internal
382	383	1	internal
375	376	1	internal
376	377	1	internal
16	14	1	internal
17	16	1	internal
14	12	1	internal
12	11	1	internal
394	392	3	internal
391	392	3	internal
9	10	3	internal
9	391	3	internal
9	8	3	internal
8	7	3	internal
7	6	3	internal
6	5	3	internal
5	4	3	internal
4	3	3	internal
3	2	3	internal
391	397	3	internal
397	398	3	internal
398	399	3	internal
399	400	3	internal
400	402	3	internal
402	403	3	internal
402	406	3	internal
406	408	3	internal
408	410	3	internal
410	411	3	internal
410	414	3	internal
399	417	3	internal
417	418	3	internal
418	419	3	internal
419	420	3	internal
420	422	3	internal
422	424	3	internal
424	426	3	internal
426	428	3	internal
428	429	3	internal
429	431	3	internal
431	433	3	internal
433	434	3	internal
434	436	3	internal
419	441	3	internal
441	443	3	internal
418	446	3	internal
446	447	3	internal
447	449	3	internal
449	451	3	internal
451	453	3	internal
446	456	3	internal
456	458	3	internal
458	459	3	internal
398	464	3	internal
464	466	3	internal
466	467	3	internal
467	469	3	internal
469	471	3	internal
471	472	3	internal
472	480	3	internal
472	473	3	internal
473	474	3	internal
474	475	3	internal
480	481	3	internal
481	483	3	internal
483	485	3	internal
485	487	3	internal
480	490	3	internal
499	501	3	internal
499	5	3	internal
501	503	3	internal
503	505	3	internal
505	507	3	internal
507	508	3	internal
508	510	3	internal
510	511	3	internal
507	515	3	internal
3	519	3	internal
519	520	3	internal
520	522	3	internal
173	175	1<->2	internal
175	176	1<->2	internal
298	296	1<->4	internal
10	11	1<->3	internal
